# Evaluation of tick salivary and midgut extracellular vesicles as anti-tick vaccines in White-tailed deer (*Odocoileus virginianus*)

**DOI:** 10.1101/2024.09.20.614210

**Authors:** Julia Gonzalez, Cristina Harvey, Cárita de Souza Ribeiro-Silva, Brenda Leal-Galvan, Kelly A. Persinger, Pia U. Olafson, Tammi L. Johnson, Adela Oliva Chavez

## Abstract

Current tick control measures are focused on the use of synthetic acaricides and personal protective measures. However, the emergence of acaricide resistance and the maintenance of tick populations in wildlife has precluded the efficient management of ticks. Thus, host-targeted, non-chemical control measures are needed to reliably reduce ticks parasitizing sylvatic reservoirs. This project aimed to evaluate extracellular vesicles (EVs) from *Amblyomma americanum* as vaccine candidates for white-tailed deer (*Odocoileus virginianus*; WTD). Salivary gland (SG) and midgut (MG) EVs were isolated by ultracentrifugation. Three deer were vaccinated with SG and MG EVs and received two boosters at days 28 and 50. Two control deer were injected with adjuvant and PBS only. On day 58, WTD were infested with 100 *A. americanum* nymphs, 50 females, and 50 males that were allowed to feed to repletion. On-host and off-host mortality, tick engorgement weight, nymph molting, time to oviposition, and egg hatchability were evaluated. Serum samples were recovered every seven days until the last day of tick drop off, and then at one year (Y1) and 1-year and 1-month (Y1M1). Vaccination resulted in seroconversion and significant increases in total IgG levels that remained significantly higher than controls and pre-vaccination levels at Y1 and Y1M1. No negative effects were observed in nymphs, but on-host mortality of female *A. americanum* was significantly higher in vaccinated animals. No effects were observed on reproductive parameters. These results indicate that proteins within female tick SG and MG vesicles are not good candidates for vaccine design against nymphs; however, the on-host adult mortality suggests that tick EVs harbor protective antigens against *A. americanum* females.
