## Supplemental file S3 for "Evaluation of tick salivary and midgut extracellular vesicles as anti-tick vaccines in White-tailed deer (*Odocoileus virginianus*)"

### Sheet: Deer IgG Total data
	930 - control	930 - control	929	929	924	924	934	934	923 - control	923 - control
Pre-vac	1.19235	1.05255	1.19685	1.02635	1.2277	1.08515	0.9981	0.8292	0.930125	0.91053
day 7	1.1342	1.15875	1.1722	1.0482	1.227	0.99805	1.03805		0.928475	1.01258
day 14	1.12835	1.0598	1.1259	0.9894	1.13635	0.89355	0.96215	1.06855	0.764925	0.99668
day 21	1.19165	1.131	1.1985	1.1888	1.27195		1.0249	1.04535	0.923675	0.93173
day 28	1.17565	1.031	1.3542	1.1569	1.31815	1.01415	1.0239	0.9255	0.795225	0.94018
day 35	1.2423	0.8681	1.19315		1.19105	1.091	1.0175	1.01125	0.830675	0.98378
day 42	1.18815	1.05535	1.1791	0.85325	1.10675	1.02325	1.0357	1.01675	0.914325	1.02918
day 50	1.2166		1.19225	1.0996	1.03235	1.1032	0.9453	1.0233	0.883225	1.02778
day 57	1.2019	1.05605	1.2103	1.054	1.0664	0.986	0.97115	0.99255	0.959225	1.27153
Post-infestation	1.11265	0.95305	1.20435	1.10775	1.0393	1.0511	1.0777		0.744975	1.20733

### Sheet: 2way ANOVA of Deer IgG Total -A
Table Analyzed	Deer IgG Total
Two-way ANOVA	Ordinary
Alpha	0.05
Source of Variation	% of total variation	P value	P value summary	Significant?
Interaction	18.5	0.974	ns	No
Day	4.457	0.8588	ns	No
Animal	34.67	<0.0001	****	Yes
ANOVA table	SS (Type III)	DF	MS	F (DFn, DFd)	P value
Interaction	0.2683	36	0.007454	F (36, 45) = 0.5303	P=0.9740
Day	0.06465	9	0.007183	F (9, 45) = 0.5110	P=0.8588
Animal	0.5029	4	0.1257	F (4, 45) = 8.943	P<0.0001
Residual	0.6326	45	0.01406
Data summary
Number of columns (Animal)	5
Number of rows (Day)	10
Number of values	95

### Sheet: 2way ANOVA of Deer IgG Total Mu
Within each row, compare columns (simple effects within rows)
Number of families	10
Number of comparisons per family	10
Alpha	0.05
Tukey's multiple comparisons test	Predicted (LS) mean diff.	95.00% CI of diff.	Below threshold?	Summary	Adjusted P Value
Pre-vac
930 - control vs. 929	0.01085	-0.3260 to 0.3477	No	ns	>0.9999
930 - control vs. 924	-0.03397	-0.3709 to 0.3029	No	ns	0.9985
930 - control vs. 934	0.2088	-0.1281 to 0.5457	No	ns	0.4084
930 - control vs. 923 - control	0.2021	-0.1348 to 0.5390	No	ns	0.4414
929 vs. 924	-0.04482	-0.3817 to 0.2921	No	ns	0.9955
929 vs. 934	0.198	-0.1389 to 0.5348	No	ns	0.4625
929 vs. 923 - control	0.1913	-0.1456 to 0.5282	No	ns	0.497
924 vs. 934	0.2428	-0.09412 to 0.5797	No	ns	0.2607
924 vs. 923 - control	0.2361	-0.1008 to 0.5730	No	ns	0.2867
934 vs. 923 - control	-0.006677	-0.3436 to 0.3302	No	ns	>0.9999
day 7
930 - control vs. 929	0.03628	-0.3006 to 0.3732	No	ns	0.998
930 - control vs. 924	0.03395	-0.3029 to 0.3708	No	ns	0.9985
930 - control vs. 934	0.1084	-0.3042 to 0.5210	No	ns	0.9441
930 - control vs. 923 - control	0.1759	-0.1609 to 0.5128	No	ns	0.578
929 vs. 924	-0.002325	-0.3392 to 0.3346	No	ns	>0.9999
929 vs. 934	0.07215	-0.3405 to 0.4848	No	ns	0.9873
929 vs. 923 - control	0.1397	-0.1972 to 0.4766	No	ns	0.7637
924 vs. 934	0.07448	-0.3381 to 0.4871	No	ns	0.9856
924 vs. 923 - control	0.142	-0.1949 to 0.4789	No	ns	0.7527
934 vs. 923 - control	0.06752	-0.3451 to 0.4801	No	ns	0.9901
day 14
930 - control vs. 929	0.03643	-0.3005 to 0.3733	No	ns	0.998
930 - control vs. 924	0.07913	-0.2578 to 0.4160	No	ns	0.9624
930 - control vs. 934	0.07873	-0.2582 to 0.4156	No	ns	0.9631
930 - control vs. 923 - control	0.2133	-0.1236 to 0.5502	No	ns	0.3869
929 vs. 924	0.0427	-0.2942 to 0.3796	No	ns	0.9963
929 vs. 934	0.0423	-0.2946 to 0.3792	No	ns	0.9964
929 vs. 923 - control	0.1768	-0.1600 to 0.5137	No	ns	0.5732
924 vs. 934	-0.0004	-0.3373 to 0.3365	No	ns	>0.9999
924 vs. 923 - control	0.1341	-0.2027 to 0.4710	No	ns	0.7891
934 vs. 923 - control	0.1345	-0.2023 to 0.4714	No	ns	0.7873
day 21
930 - control vs. 929	-0.03232	-0.3692 to 0.3046	No	ns	0.9987
930 - control vs. 924	-0.1106	-0.5232 to 0.3020	No	ns	0.9401
930 - control vs. 934	0.1262	-0.2107 to 0.4631	No	ns	0.8236
930 - control vs. 923 - control	0.2336	-0.1033 to 0.5705	No	ns	0.2967
929 vs. 924	-0.0783	-0.4909 to 0.3343	No	ns	0.9827
929 vs. 934	0.1585	-0.1784 to 0.4954	No	ns	0.6699
929 vs. 923 - control	0.2659	-0.07094 to 0.6028	No	ns	0.1829
924 vs. 934	0.2368	-0.1758 to 0.6494	No	ns	0.4861
924 vs. 923 - control	0.3442	-0.06836 to 0.7569	No	ns	0.1423
934 vs. 923 - control	0.1074	-0.2295 to 0.4443	No	ns	0.8931
day 28
930 - control vs. 929	-0.1522	-0.4891 to 0.1847	No	ns	0.7022
930 - control vs. 924	-0.06283	-0.3997 to 0.2741	No	ns	0.9838
930 - control vs. 934	0.1286	-0.2083 to 0.4655	No	ns	0.8133
930 - control vs. 923 - control	0.2356	-0.1013 to 0.5725	No	ns	0.2886
929 vs. 924	0.0894	-0.2475 to 0.4263	No	ns	0.9422
929 vs. 934	0.2809	-0.05604 to 0.6177	No	ns	0.1428
929 vs. 923 - control	0.3878	0.05096 to 0.7247	Yes	*	0.0167
924 vs. 934	0.1915	-0.1454 to 0.5283	No	ns	0.496
924 vs. 923 - control	0.2984	-0.03844 to 0.6353	No	ns	0.1048
934 vs. 923 - control	0.107	-0.2299 to 0.4439	No	ns	0.8945
day 35
930 - control vs. 929	-0.138	-0.5506 to 0.2747	No	ns	0.8756
930 - control vs. 924	-0.08583	-0.4227 to 0.2511	No	ns	0.9499
930 - control vs. 934	0.04082	-0.2961 to 0.3777	No	ns	0.9969
930 - control vs. 923 - control	0.148	-0.1889 to 0.4849	No	ns	0.7236
929 vs. 924	0.05212	-0.3605 to 0.4647	No	ns	0.9963
929 vs. 934	0.1788	-0.2338 to 0.5914	No	ns	0.7334
929 vs. 923 - control	0.2859	-0.1267 to 0.6985	No	ns	0.2974
924 vs. 934	0.1267	-0.2102 to 0.4635	No	ns	0.8217
924 vs. 923 - control	0.2338	-0.1031 to 0.5707	No	ns	0.296
934 vs. 923 - control	0.1071	-0.2297 to 0.4440	No	ns	0.894
day 42
930 - control vs. 929	0.1056	-0.2313 to 0.4425	No	ns	0.8989
930 - control vs. 924	0.05675	-0.2801 to 0.3936	No	ns	0.9889
930 - control vs. 934	0.09552	-0.2414 to 0.4324	No	ns	0.9275
930 - control vs. 923 - control	0.15	-0.1869 to 0.4869	No	ns	0.7135
929 vs. 924	-0.04882	-0.3857 to 0.2881	No	ns	0.9938
929 vs. 934	-0.01005	-0.3469 to 0.3268	No	ns	>0.9999
929 vs. 923 - control	0.04442	-0.2925 to 0.3813	No	ns	0.9957
924 vs. 934	0.03877	-0.2981 to 0.3757	No	ns	0.9974
924 vs. 923 - control	0.09325	-0.2436 to 0.4301	No	ns	0.9332
934 vs. 923 - control	0.05447	-0.2824 to 0.3914	No	ns	0.9905
day 50
930 - control vs. 929	0.07067	-0.3419 to 0.4833	No	ns	0.9882
930 - control vs. 924	0.1488	-0.2638 to 0.5614	No	ns	0.8425
930 - control vs. 934	0.2323	-0.1803 to 0.6449	No	ns	0.5053
930 - control vs. 923 - control	0.2611	-0.1515 to 0.6737	No	ns	0.3873
929 vs. 924	0.07815	-0.2587 to 0.4150	No	ns	0.964
929 vs. 934	0.1616	-0.1753 to 0.4985	No	ns	0.6538
929 vs. 923 - control	0.1904	-0.1465 to 0.5273	No	ns	0.5014
924 vs. 934	0.08348	-0.2534 to 0.4204	No	ns	0.9545
924 vs. 923 - control	0.1123	-0.2246 to 0.4492	No	ns	0.8769
934 vs. 923 - control	0.0288	-0.3081 to 0.3657	No	ns	0.9992
day 57
930 - control vs. 929	-0.003175	-0.3401 to 0.3337	No	ns	>0.9999
930 - control vs. 924	0.1028	-0.2341 to 0.4397	No	ns	0.9075
930 - control vs. 934	0.1471	-0.1898 to 0.4840	No	ns	0.7278
930 - control vs. 923 - control	0.0136	-0.3233 to 0.3505	No	ns	>0.9999
929 vs. 924	0.106	-0.2309 to 0.4428	No	ns	0.8978
929 vs. 934	0.1503	-0.1866 to 0.4872	No	ns	0.712
929 vs. 923 - control	0.01677	-0.3201 to 0.3537	No	ns	>0.9999
924 vs. 934	0.04435	-0.2925 to 0.3812	No	ns	0.9957
924 vs. 923 - control	-0.08918	-0.4261 to 0.2477	No	ns	0.9427
934 vs. 923 - control	-0.1335	-0.4704 to 0.2034	No	ns	0.7919
Post-infestation
930 - control vs. 929	-0.1232	-0.4601 to 0.2137	No	ns	0.8358
930 - control vs. 924	-0.01235	-0.3492 to 0.3245	No	ns	>0.9999
930 - control vs. 934	-0.04485	-0.4575 to 0.3678	No	ns	0.9979
930 - control vs. 923 - control	0.0567	-0.2802 to 0.3936	No	ns	0.989
929 vs. 924	0.1109	-0.2260 to 0.4477	No	ns	0.8818
929 vs. 934	0.07835	-0.3343 to 0.4910	No	ns	0.9827
929 vs. 923 - control	0.1799	-0.1570 to 0.5168	No	ns	0.5569
924 vs. 934	-0.0325	-0.4451 to 0.3801	No	ns	0.9994
924 vs. 923 - control	0.06905	-0.2678 to 0.4059	No	ns	0.977
934 vs. 923 - control	0.1015	-0.3111 to 0.5142	No	ns	0.9556
Test details	Predicted (LS) mean 1	Predicted (LS) mean 2	Predicted (LS) mean diff.	SE of diff.	N1	N2	q	DF
Pre-vac
930 - control vs. 929	1.122	1.112	0.01085	0.1186	2	2	0.1294	45
930 - control vs. 924	1.122	1.156	-0.03397	0.1186	2	2	0.4053	45
930 - control vs. 934	1.122	0.9137	0.2088	0.1186	2	2	2.491	45
930 - control vs. 923 - control	1.122	0.9203	0.2021	0.1186	2	2	2.411	45
929 vs. 924	1.112	1.156	-0.04482	0.1186	2	2	0.5347	45
929 vs. 934	1.112	0.9137	0.198	0.1186	2	2	2.361	45
929 vs. 923 - control	1.112	0.9203	0.1913	0.1186	2	2	2.281	45
924 vs. 934	1.156	0.9137	0.2428	0.1186	2	2	2.896	45
924 vs. 923 - control	1.156	0.9203	0.2361	0.1186	2	2	2.816	45
934 vs. 923 - control	0.9137	0.9203	-0.006677	0.1186	2	2	0.07965	45
day 7
930 - control vs. 929	1.146	1.11	0.03628	0.1186	2	2	0.4327	45
930 - control vs. 924	1.146	1.113	0.03395	0.1186	2	2	0.405	45
930 - control vs. 934	1.146	1.038	0.1084	0.1452	2	1	1.056	45
930 - control vs. 923 - control	1.146	0.9705	0.1759	0.1186	2	2	2.099	45
929 vs. 924	1.11	1.113	-0.002325	0.1186	2	2	0.02773	45
929 vs. 934	1.11	1.038	0.07215	0.1452	2	1	0.7027	45
929 vs. 923 - control	1.11	0.9705	0.1397	0.1186	2	2	1.666	45
924 vs. 934	1.113	1.038	0.07448	0.1452	2	1	0.7253	45
924 vs. 923 - control	1.113	0.9705	0.142	0.1186	2	2	1.694	45
934 vs. 923 - control	1.038	0.9705	0.06752	0.1452	1	2	0.6576	45
day 14
930 - control vs. 929	1.094	1.058	0.03643	0.1186	2	2	0.4345	45
930 - control vs. 924	1.094	1.015	0.07913	0.1186	2	2	0.9438	45
930 - control vs. 934	1.094	1.015	0.07873	0.1186	2	2	0.939	45
930 - control vs. 923 - control	1.094	0.8808	0.2133	0.1186	2	2	2.544	45
929 vs. 924	1.058	1.015	0.0427	0.1186	2	2	0.5093	45
929 vs. 934	1.058	1.015	0.0423	0.1186	2	2	0.5045	45
929 vs. 923 - control	1.058	0.8808	0.1768	0.1186	2	2	2.109	45
924 vs. 934	1.015	1.015	-0.0004	0.1186	2	2	0.004771	45
924 vs. 923 - control	1.015	0.8808	0.1341	0.1186	2	2	1.6	45
934 vs. 923 - control	1.015	0.8808	0.1345	0.1186	2	2	1.605	45
day 21
930 - control vs. 929	1.161	1.194	-0.03232	0.1186	2	2	0.3856	45
930 - control vs. 924	1.161	1.272	-0.1106	0.1452	2	1	1.077	45
930 - control vs. 934	1.161	1.035	0.1262	0.1186	2	2	1.505	45
930 - control vs. 923 - control	1.161	0.9277	0.2336	0.1186	2	2	2.787	45
929 vs. 924	1.194	1.272	-0.0783	0.1452	2	1	0.7626	45
929 vs. 934	1.194	1.035	0.1585	0.1186	2	2	1.891	45
929 vs. 923 - control	1.194	0.9277	0.2659	0.1186	2	2	3.172	45
924 vs. 934	1.272	1.035	0.2368	0.1452	1	2	2.306	45
924 vs. 923 - control	1.272	0.9277	0.3442	0.1452	1	2	3.353	45
934 vs. 923 - control	1.035	0.9277	0.1074	0.1186	2	2	1.281	45
day 28
930 - control vs. 929	1.103	1.256	-0.1522	0.1186	2	2	1.816	45
930 - control vs. 924	1.103	1.166	-0.06283	0.1186	2	2	0.7494	45
930 - control vs. 934	1.103	0.9747	0.1286	0.1186	2	2	1.534	45
930 - control vs. 923 - control	1.103	0.8677	0.2356	0.1186	2	2	2.81	45
929 vs. 924	1.256	1.166	0.0894	0.1186	2	2	1.066	45
929 vs. 934	1.256	0.9747	0.2809	0.1186	2	2	3.35	45
929 vs. 923 - control	1.256	0.8677	0.3878	0.1186	2	2	4.626	45
924 vs. 934	1.166	0.9747	0.1915	0.1186	2	2	2.284	45
924 vs. 923 - control	1.166	0.8677	0.2984	0.1186	2	2	3.56	45
934 vs. 923 - control	0.9747	0.8677	0.107	0.1186	2	2	1.276	45
day 35
930 - control vs. 929	1.055	1.193	-0.138	0.1452	2	1	1.344	45
930 - control vs. 924	1.055	1.141	-0.08583	0.1186	2	2	1.024	45
930 - control vs. 934	1.055	1.014	0.04082	0.1186	2	2	0.487	45
930 - control vs. 923 - control	1.055	0.9072	0.148	0.1186	2	2	1.765	45
929 vs. 924	1.193	1.141	0.05212	0.1452	1	2	0.5076	45
929 vs. 934	1.193	1.014	0.1788	0.1452	1	2	1.741	45
929 vs. 923 - control	1.193	0.9072	0.2859	0.1452	1	2	2.785	45
924 vs. 934	1.141	1.014	0.1267	0.1186	2	2	1.511	45
924 vs. 923 - control	1.141	0.9072	0.2338	0.1186	2	2	2.789	45
934 vs. 923 - control	1.014	0.9072	0.1071	0.1186	2	2	1.278	45
day 42
930 - control vs. 929	1.122	1.016	0.1056	0.1186	2	2	1.259	45
930 - control vs. 924	1.122	1.065	0.05675	0.1186	2	2	0.6769	45
930 - control vs. 934	1.122	1.026	0.09552	0.1186	2	2	1.139	45
930 - control vs. 923 - control	1.122	0.9718	0.15	0.1186	2	2	1.789	45
929 vs. 924	1.016	1.065	-0.04882	0.1186	2	2	0.5824	45
929 vs. 934	1.016	1.026	-0.01005	0.1186	2	2	0.1199	45
929 vs. 923 - control	1.016	0.9718	0.04442	0.1186	2	2	0.5299	45
924 vs. 934	1.065	1.026	0.03877	0.1186	2	2	0.4625	45
924 vs. 923 - control	1.065	0.9718	0.09325	0.1186	2	2	1.112	45
934 vs. 923 - control	1.026	0.9718	0.05447	0.1186	2	2	0.6497	45
day 50
930 - control vs. 929	1.217	1.146	0.07067	0.1452	1	2	0.6883	45
930 - control vs. 924	1.217	1.068	0.1488	0.1452	1	2	1.449	45
930 - control vs. 934	1.217	0.9843	0.2323	0.1452	1	2	2.262	45
930 - control vs. 923 - control	1.217	0.9555	0.2611	0.1452	1	2	2.543	45
929 vs. 924	1.146	1.068	0.07815	0.1186	2	2	0.9322	45
929 vs. 934	1.146	0.9843	0.1616	0.1186	2	2	1.928	45
929 vs. 923 - control	1.146	0.9555	0.1904	0.1186	2	2	2.271	45
924 vs. 934	1.068	0.9843	0.08348	0.1186	2	2	0.9957	45
924 vs. 923 - control	1.068	0.9555	0.1123	0.1186	2	2	1.339	45
934 vs. 923 - control	0.9843	0.9555	0.0288	0.1186	2	2	0.3435	45
day 57
930 - control vs. 929	1.129	1.132	-0.003175	0.1186	2	2	0.03787	45
930 - control vs. 924	1.129	1.026	0.1028	0.1186	2	2	1.226	45
930 - control vs. 934	1.129	0.9819	0.1471	0.1186	2	2	1.755	45
930 - control vs. 923 - control	1.129	1.115	0.0136	0.1186	2	2	0.1622	45
929 vs. 924	1.132	1.026	0.106	0.1186	2	2	1.264	45
929 vs. 934	1.132	0.9819	0.1503	0.1186	2	2	1.793	45
929 vs. 923 - control	1.132	1.115	0.01677	0.1186	2	2	0.2001	45
924 vs. 934	1.026	0.9819	0.04435	0.1186	2	2	0.529	45
924 vs. 923 - control	1.026	1.115	-0.08918	0.1186	2	2	1.064	45
934 vs. 923 - control	0.9819	1.115	-0.1335	0.1186	2	2	1.593	45
Post-infestation
930 - control vs. 929	1.033	1.156	-0.1232	0.1186	2	2	1.47	45
930 - control vs. 924	1.033	1.045	-0.01235	0.1186	2	2	0.1473	45
930 - control vs. 934	1.033	1.078	-0.04485	0.1452	2	1	0.4368	45
930 - control vs. 923 - control	1.033	0.9762	0.0567	0.1186	2	2	0.6763	45
929 vs. 924	1.156	1.045	0.1109	0.1186	2	2	1.322	45
929 vs. 934	1.156	1.078	0.07835	0.1452	2	1	0.7631	45
929 vs. 923 - control	1.156	0.9762	0.1799	0.1186	2	2	2.146	45
924 vs. 934	1.045	1.078	-0.0325	0.1452	2	1	0.3165	45
924 vs. 923 - control	1.045	0.9762	0.06905	0.1186	2	2	0.8236	45
934 vs. 923 - control	1.078	0.9762	0.1015	0.1452	1	2	0.989	45
