## Supplemental file S4 for "Evaluation of tick salivary and midgut extracellular vesicles as anti-tick vaccines in White-tailed deer (*Odocoileus virginianus*)"

### Sheet: EV SG Deer IgG Total data
	930 - control	930 - control	929	929	924	924	934	934	923 - control	923 - control
Pre-vac	0.4029	0.63615	0.223	0.24795	0.10105	0.22035	0.0871	0.1069	0.19985	0.254367
day 7	0.35985	0.55095	0.5678	0.70925	0.32035	0.62905	0.4169	0.5523	0.2117	0.335967
day 14	0.30895	0.46365	0.68645	0.9146	0.5296	0.9167	0.6649	0.99155	0.1647	0.276217
day 21	0.2561	0.3066	0.83535	1.23515	0.59615	1.01505	0.6413	1.03065	0.1803	0.292867
day 28	0.2065	0.303	0.8759	1.3041	0.50065	0.85735	0.6233	0.96985	0.14425	0.244117
day 35	0.17515	0.2526	0.9877	1.4486	0.87415	1.23715	0.86205	1.28125	-0.02255	0.255367
day 42	0.2281	0.296	0.94925	1.3235	0.92425	1.30115	0.9002	1.3435	0.17555	0.257117
day 50	0.2603	0.3344	0.989	1.31455	0.84625	1.2571	0.9144	1.30355	0.103	0.210567
day 57	0.18455	0.25895	1.0316	1.36375	1.00225	1.42375	1.03635	1.47665	0.13895	0.154817
Post-infestation	0.21385	0.28705	1.0144	1.3904	1.01935	1.4203	1.10075	1.5139	0.38955	0.473617

### Sheet: 2way ANOVA of EV SG Deer IgG 
Table Analyzed	EV SG Deer IgG Total
Two-way ANOVA	Ordinary
Alpha	0.05
Source of Variation	% of total variation	P value	P value summary	Significant?
Interaction	19.82	0.0012	**	Yes
Day	16.6	<0.0001	****	Yes
Vaccination	52.78	<0.0001	****	Yes
ANOVA table	SS	DF	MS	F (DFn, DFd)	P value
Interaction	3.73	36	0.1036	F (36, 50) = 2.549	P=0.0012
Day	3.124	9	0.3471	F (9, 50) = 8.540	P<0.0001
Vaccination	9.931	4	2.483	F (4, 50) = 61.08	P<0.0001
Residual	2.032	50	0.04065
Data summary
Number of columns (Vaccination)	5
Number of rows (Day)	10
Number of values	100

### Sheet: 2way ANOVA of EV SG Deer IgG mu
Within each row, compare columns (simple effects within rows)
Number of families	10
Number of comparisons per family	10
Alpha	0.05
Tukey's multiple comparisons test	Mean Diff.	95.00% CI of diff.	Below threshold?	Summary	Adjusted P Value
Pre-vac
930 - control vs. 929	0.2841	-0.2865 to 0.8546	No	ns	0.6249
930 - control vs. 924	0.3588	-0.2117 to 0.9293	No	ns	0.3965
930 - control vs. 934	0.4225	-0.1480 to 0.9930	No	ns	0.238
930 - control vs. 923 - control	0.2924	-0.2781 to 0.8629	No	ns	0.5987
929 vs. 924	0.07477	-0.4957 to 0.6453	No	ns	0.9958
929 vs. 934	0.1385	-0.4320 to 0.7090	No	ns	0.9584
929 vs. 923 - control	0.008367	-0.5621 to 0.5789	No	ns	>0.9999
924 vs. 934	0.0637	-0.5068 to 0.6342	No	ns	0.9978
924 vs. 923 - control	-0.06641	-0.6369 to 0.5041	No	ns	0.9974
934 vs. 923 - control	-0.1301	-0.7006 to 0.4404	No	ns	0.9667
day 7
930 - control vs. 929	-0.1831	-0.7536 to 0.3874	No	ns	0.8924
930 - control vs. 924	-0.0193	-0.5898 to 0.5512	No	ns	>0.9999
930 - control vs. 934	-0.0292	-0.5997 to 0.5413	No	ns	0.9999
930 - control vs. 923 - control	0.1816	-0.3889 to 0.7521	No	ns	0.8953
929 vs. 924	0.1638	-0.4067 to 0.7343	No	ns	0.9255
929 vs. 934	0.1539	-0.4166 to 0.7244	No	ns	0.9398
929 vs. 923 - control	0.3647	-0.2058 to 0.9352	No	ns	0.38
924 vs. 934	-0.0099	-0.5804 to 0.5606	No	ns	>0.9999
924 vs. 923 - control	0.2009	-0.3696 to 0.7714	No	ns	0.8558
934 vs. 923 - control	0.2108	-0.3597 to 0.7813	No	ns	0.8329
day 14
930 - control vs. 929	-0.4142	-0.9847 to 0.1563	No	ns	0.2559
930 - control vs. 924	-0.3368	-0.9074 to 0.2337	No	ns	0.4608
930 - control vs. 934	-0.4419	-1.012 to 0.1286	No	ns	0.1995
930 - control vs. 923 - control	0.1658	-0.4047 to 0.7363	No	ns	0.9224
929 vs. 924	0.07738	-0.4931 to 0.6479	No	ns	0.9953
929 vs. 934	-0.0277	-0.5982 to 0.5428	No	ns	>0.9999
929 vs. 923 - control	0.5801	0.009559 to 1.151	Yes	*	0.0445
924 vs. 934	-0.1051	-0.6756 to 0.4654	No	ns	0.9848
924 vs. 923 - control	0.5027	-0.06782 to 1.073	No	ns	0.1084
934 vs. 923 - control	0.6078	0.03726 to 1.178	Yes	*	0.0315
day 21
930 - control vs. 929	-0.7539	-1.324 to -0.1834	Yes	**	0.0042
930 - control vs. 924	-0.5243	-1.095 to 0.04626	No	ns	0.0856
930 - control vs. 934	-0.5546	-1.125 to 0.01588	No	ns	0.0604
930 - control vs. 923 - control	0.04477	-0.5257 to 0.6153	No	ns	0.9994
929 vs. 924	0.2296	-0.3409 to 0.8002	No	ns	0.7851
929 vs. 934	0.1993	-0.3712 to 0.7698	No	ns	0.8593
929 vs. 923 - control	0.7987	0.2282 to 1.369	Yes	**	0.0021
924 vs. 934	-0.03037	-0.6009 to 0.5401	No	ns	0.9999
924 vs. 923 - control	0.569	-0.001491 to 1.140	No	ns	0.0509
934 vs. 923 - control	0.5994	0.02888 to 1.170	Yes	*	0.035
day 28
930 - control vs. 929	-0.8352	-1.406 to -0.2647	Yes	**	0.0012
930 - control vs. 924	-0.4243	-0.9948 to 0.1463	No	ns	0.2344
930 - control vs. 934	-0.5418	-1.112 to 0.02868	No	ns	0.0702
930 - control vs. 923 - control	0.06057	-0.5099 to 0.6311	No	ns	0.9982
929 vs. 924	0.411	-0.1595 to 0.9815	No	ns	0.2631
929 vs. 934	0.2934	-0.2771 to 0.8639	No	ns	0.5956
929 vs. 923 - control	0.8958	0.3253 to 1.466	Yes	***	0.0005
924 vs. 934	-0.1176	-0.6881 to 0.4529	No	ns	0.977
924 vs. 923 - control	0.4848	-0.08569 to 1.055	No	ns	0.1309
934 vs. 923 - control	0.6024	0.03188 to 1.173	Yes	*	0.0337
day 35
930 - control vs. 929	-1.004	-1.575 to -0.4338	Yes	****	<0.0001
930 - control vs. 924	-0.8418	-1.412 to -0.2713	Yes	**	0.0011
930 - control vs. 934	-0.8578	-1.428 to -0.2873	Yes	***	0.0008
930 - control vs. 923 - control	0.09747	-0.4730 to 0.6680	No	ns	0.9885
929 vs. 924	0.1625	-0.4080 to 0.7330	No	ns	0.9276
929 vs. 934	0.1465	-0.4240 to 0.7170	No	ns	0.9493
929 vs. 923 - control	1.102	0.5312 to 1.672	Yes	****	<0.0001
924 vs. 934	-0.016	-0.5865 to 0.5545	No	ns	>0.9999
924 vs. 923 - control	0.9392	0.3687 to 1.510	Yes	***	0.0002
934 vs. 923 - control	0.9552	0.3847 to 1.526	Yes	***	0.0002
day 42
930 - control vs. 929	-0.8743	-1.445 to -0.3038	Yes	***	0.0006
930 - control vs. 924	-0.8506	-1.421 to -0.2801	Yes	***	0.0009
930 - control vs. 934	-0.8598	-1.430 to -0.2893	Yes	***	0.0008
930 - control vs. 923 - control	0.04572	-0.5248 to 0.6162	No	ns	0.9994
929 vs. 924	0.02368	-0.5468 to 0.5942	No	ns	>0.9999
929 vs. 934	0.01453	-0.5560 to 0.5850	No	ns	>0.9999
929 vs. 923 - control	0.92	0.3495 to 1.491	Yes	***	0.0003
924 vs. 934	-0.00915	-0.5797 to 0.5614	No	ns	>0.9999
924 vs. 923 - control	0.8964	0.3259 to 1.467	Yes	***	0.0005
934 vs. 923 - control	0.9055	0.3350 to 1.476	Yes	***	0.0004
day 50
930 - control vs. 929	-0.8544	-1.425 to -0.2839	Yes	***	0.0009
930 - control vs. 924	-0.7543	-1.325 to -0.1838	Yes	**	0.0041
930 - control vs. 934	-0.8116	-1.382 to -0.2411	Yes	**	0.0017
930 - control vs. 923 - control	0.1406	-0.4299 to 0.7111	No	ns	0.9562
929 vs. 924	0.1001	-0.4704 to 0.6706	No	ns	0.9873
929 vs. 934	0.0428	-0.5277 to 0.6133	No	ns	0.9995
929 vs. 923 - control	0.995	0.4245 to 1.565	Yes	****	<0.0001
924 vs. 934	-0.0573	-0.6278 to 0.5132	No	ns	0.9985
924 vs. 923 - control	0.8949	0.3244 to 1.465	Yes	***	0.0005
934 vs. 923 - control	0.9522	0.3817 to 1.523	Yes	***	0.0002
day 57
930 - control vs. 929	-0.9759	-1.546 to -0.4054	Yes	***	0.0001
930 - control vs. 924	-0.9912	-1.562 to -0.4207	Yes	****	<0.0001
930 - control vs. 934	-1.035	-1.605 to -0.4642	Yes	****	<0.0001
930 - control vs. 923 - control	0.07487	-0.4956 to 0.6454	No	ns	0.9958
929 vs. 924	-0.01533	-0.5858 to 0.5552	No	ns	>0.9999
929 vs. 934	-0.05883	-0.6293 to 0.5117	No	ns	0.9984
929 vs. 923 - control	1.051	0.4803 to 1.621	Yes	****	<0.0001
924 vs. 934	-0.0435	-0.6140 to 0.5270	No	ns	0.9995
924 vs. 923 - control	1.066	0.4956 to 1.637	Yes	****	<0.0001
934 vs. 923 - control	1.11	0.5391 to 1.680	Yes	****	<0.0001
Post-infestation
930 - control vs. 929	-0.9519	-1.522 to -0.3814	Yes	***	0.0002
930 - control vs. 924	-0.9694	-1.540 to -0.3989	Yes	***	0.0001
930 - control vs. 934	-1.057	-1.627 to -0.4864	Yes	****	<0.0001
930 - control vs. 923 - control	-0.1811	-0.7516 to 0.3894	No	ns	0.8961
929 vs. 924	-0.01743	-0.5879 to 0.5531	No	ns	>0.9999
929 vs. 934	-0.1049	-0.6754 to 0.4656	No	ns	0.9849
929 vs. 923 - control	0.7708	0.2003 to 1.341	Yes	**	0.0032
924 vs. 934	-0.0875	-0.6580 to 0.4830	No	ns	0.9924
924 vs. 923 - control	0.7882	0.2177 to 1.359	Yes	**	0.0025
934 vs. 923 - control	0.8757	0.3052 to 1.446	Yes	***	0.0006
Test details	Mean 1	Mean 2	Mean Diff.	SE of diff.	N1	N2	q	DF
Pre-vac
930 - control vs. 929	0.5195	0.2355	0.2841	0.2016	2	2	1.993	50
930 - control vs. 924	0.5195	0.1607	0.3588	0.2016	2	2	2.517	50
930 - control vs. 934	0.5195	0.097	0.4225	0.2016	2	2	2.964	50
930 - control vs. 923 - control	0.5195	0.2271	0.2924	0.2016	2	2	2.051	50
929 vs. 924	0.2355	0.1607	0.07477	0.2016	2	2	0.5245	50
929 vs. 934	0.2355	0.097	0.1385	0.2016	2	2	0.9714	50
929 vs. 923 - control	0.2355	0.2271	0.008367	0.2016	2	2	0.05869	50
924 vs. 934	0.1607	0.097	0.0637	0.2016	2	2	0.4468	50
924 vs. 923 - control	0.1607	0.2271	-0.06641	0.2016	2	2	0.4658	50
934 vs. 923 - control	0.097	0.2271	-0.1301	0.2016	2	2	0.9127	50
day 7
930 - control vs. 929	0.4554	0.6385	-0.1831	0.2016	2	2	1.285	50
930 - control vs. 924	0.4554	0.4747	-0.0193	0.2016	2	2	0.1354	50
930 - control vs. 934	0.4554	0.4846	-0.0292	0.2016	2	2	0.2048	50
930 - control vs. 923 - control	0.4554	0.2738	0.1816	0.2016	2	2	1.274	50
929 vs. 924	0.6385	0.4747	0.1638	0.2016	2	2	1.149	50
929 vs. 934	0.6385	0.4846	0.1539	0.2016	2	2	1.08	50
929 vs. 923 - control	0.6385	0.2738	0.3647	0.2016	2	2	2.558	50
924 vs. 934	0.4747	0.4846	-0.0099	0.2016	2	2	0.06945	50
924 vs. 923 - control	0.4747	0.2738	0.2009	0.2016	2	2	1.409	50
934 vs. 923 - control	0.4846	0.2738	0.2108	0.2016	2	2	1.478	50
day 14
930 - control vs. 929	0.3863	0.8005	-0.4142	0.2016	2	2	2.906	50
930 - control vs. 924	0.3863	0.7231	-0.3368	0.2016	2	2	2.363	50
930 - control vs. 934	0.3863	0.8282	-0.4419	0.2016	2	2	3.1	50
930 - control vs. 923 - control	0.3863	0.2205	0.1658	0.2016	2	2	1.163	50
929 vs. 924	0.8005	0.7231	0.07738	0.2016	2	2	0.5428	50
929 vs. 934	0.8005	0.8282	-0.0277	0.2016	2	2	0.1943	50
929 vs. 923 - control	0.8005	0.2205	0.5801	0.2016	2	2	4.069	50
924 vs. 934	0.7231	0.8282	-0.1051	0.2016	2	2	0.7371	50
924 vs. 923 - control	0.7231	0.2205	0.5027	0.2016	2	2	3.526	50
934 vs. 923 - control	0.8282	0.2205	0.6078	0.2016	2	2	4.263	50
day 21
930 - control vs. 929	0.2814	1.035	-0.7539	0.2016	2	2	5.288	50
930 - control vs. 924	0.2814	0.8056	-0.5243	0.2016	2	2	3.677	50
930 - control vs. 934	0.2814	0.836	-0.5546	0.2016	2	2	3.891	50
930 - control vs. 923 - control	0.2814	0.2366	0.04477	0.2016	2	2	0.314	50
929 vs. 924	1.035	0.8056	0.2296	0.2016	2	2	1.611	50
929 vs. 934	1.035	0.836	0.1993	0.2016	2	2	1.398	50
929 vs. 923 - control	1.035	0.2366	0.7987	0.2016	2	2	5.602	50
924 vs. 934	0.8056	0.836	-0.03037	0.2016	2	2	0.2131	50
924 vs. 923 - control	0.8056	0.2366	0.569	0.2016	2	2	3.991	50
934 vs. 923 - control	0.836	0.2366	0.5994	0.2016	2	2	4.205	50
day 28
930 - control vs. 929	0.2547	1.09	-0.8352	0.2016	2	2	5.859	50
930 - control vs. 924	0.2547	0.679	-0.4243	0.2016	2	2	2.976	50
930 - control vs. 934	0.2547	0.7966	-0.5418	0.2016	2	2	3.801	50
930 - control vs. 923 - control	0.2547	0.1942	0.06057	0.2016	2	2	0.4249	50
929 vs. 924	1.09	0.679	0.411	0.2016	2	2	2.883	50
929 vs. 934	1.09	0.7966	0.2934	0.2016	2	2	2.058	50
929 vs. 923 - control	1.09	0.1942	0.8958	0.2016	2	2	6.284	50
924 vs. 934	0.679	0.7966	-0.1176	0.2016	2	2	0.8248	50
924 vs. 923 - control	0.679	0.1942	0.4848	0.2016	2	2	3.401	50
934 vs. 923 - control	0.7966	0.1942	0.6024	0.2016	2	2	4.226	50
day 35
930 - control vs. 929	0.2139	1.218	-1.004	0.2016	2	2	7.045	50
930 - control vs. 924	0.2139	1.056	-0.8418	0.2016	2	2	5.905	50
930 - control vs. 934	0.2139	1.072	-0.8578	0.2016	2	2	6.017	50
930 - control vs. 923 - control	0.2139	0.1164	0.09747	0.2016	2	2	0.6837	50
929 vs. 924	1.218	1.056	0.1625	0.2016	2	2	1.14	50
929 vs. 934	1.218	1.072	0.1465	0.2016	2	2	1.028	50
929 vs. 923 - control	1.218	0.1164	1.102	0.2016	2	2	7.728	50
924 vs. 934	1.056	1.072	-0.016	0.2016	2	2	0.1122	50
924 vs. 923 - control	1.056	0.1164	0.9392	0.2016	2	2	6.589	50
934 vs. 923 - control	1.072	0.1164	0.9552	0.2016	2	2	6.701	50
day 42
930 - control vs. 929	0.262	1.136	-0.8743	0.2016	2	2	6.133	50
930 - control vs. 924	0.262	1.113	-0.8506	0.2016	2	2	5.967	50
930 - control vs. 934	0.262	1.122	-0.8598	0.2016	2	2	6.031	50
930 - control vs. 923 - control	0.262	0.2163	0.04572	0.2016	2	2	0.3207	50
929 vs. 924	1.136	1.113	0.02368	0.2016	2	2	0.1661	50
929 vs. 934	1.136	1.122	0.01453	0.2016	2	2	0.1019	50
929 vs. 923 - control	1.136	0.2163	0.92	0.2016	2	2	6.454	50
924 vs. 934	1.113	1.122	-0.00915	0.2016	2	2	0.06418	50
924 vs. 923 - control	1.113	0.2163	0.8964	0.2016	2	2	6.288	50
934 vs. 923 - control	1.122	0.2163	0.9055	0.2016	2	2	6.352	50
day 50
930 - control vs. 929	0.2974	1.152	-0.8544	0.2016	2	2	5.994	50
930 - control vs. 924	0.2974	1.052	-0.7543	0.2016	2	2	5.291	50
930 - control vs. 934	0.2974	1.109	-0.8116	0.2016	2	2	5.693	50
930 - control vs. 923 - control	0.2974	0.1568	0.1406	0.2016	2	2	0.986	50
929 vs. 924	1.152	1.052	0.1001	0.2016	2	2	0.7022	50
929 vs. 934	1.152	1.109	0.0428	0.2016	2	2	0.3002	50
929 vs. 923 - control	1.152	0.1568	0.995	0.2016	2	2	6.98	50
924 vs. 934	1.052	1.109	-0.0573	0.2016	2	2	0.4019	50
924 vs. 923 - control	1.052	0.1568	0.8949	0.2016	2	2	6.277	50
934 vs. 923 - control	1.109	0.1568	0.9522	0.2016	2	2	6.679	50
day 57
930 - control vs. 929	0.2217	1.198	-0.9759	0.2016	2	2	6.846	50
930 - control vs. 924	0.2217	1.213	-0.9912	0.2016	2	2	6.953	50
930 - control vs. 934	0.2217	1.256	-1.035	0.2016	2	2	7.258	50
930 - control vs. 923 - control	0.2217	0.1469	0.07487	0.2016	2	2	0.5252	50
929 vs. 924	1.198	1.213	-0.01533	0.2016	2	2	0.1075	50
929 vs. 934	1.198	1.256	-0.05883	0.2016	2	2	0.4126	50
929 vs. 923 - control	1.198	0.1469	1.051	0.2016	2	2	7.371	50
924 vs. 934	1.213	1.256	-0.0435	0.2016	2	2	0.3051	50
924 vs. 923 - control	1.213	0.1469	1.066	0.2016	2	2	7.479	50
934 vs. 923 - control	1.256	0.1469	1.11	0.2016	2	2	7.784	50
Post-infestation
930 - control vs. 929	0.2504	1.202	-0.9519	0.2016	2	2	6.678	50
930 - control vs. 924	0.2504	1.22	-0.9694	0.2016	2	2	6.8	50
930 - control vs. 934	0.2504	1.307	-1.057	0.2016	2	2	7.414	50
930 - control vs. 923 - control	0.2504	0.4316	-0.1811	0.2016	2	2	1.271	50
929 vs. 924	1.202	1.22	-0.01743	0.2016	2	2	0.1222	50
929 vs. 934	1.202	1.307	-0.1049	0.2016	2	2	0.736	50
929 vs. 923 - control	1.202	0.4316	0.7708	0.2016	2	2	5.407	50
924 vs. 934	1.22	1.307	-0.0875	0.2016	2	2	0.6138	50
924 vs. 923 - control	1.22	0.4316	0.7882	0.2016	2	2	5.529	50
934 vs. 923 - control	1.307	0.4316	0.8757	0.2016	2	2	6.143	50
