## Supplemental file S5 for "Evaluation of tick salivary and midgut extracellular vesicles as anti-tick vaccines in White-tailed deer (*Odocoileus virginianus*)"

### Sheet: EV MG Deer IgG Total data
	930 - control	930 - control	929	929	924	924	934	934	923 - control	923 - control
Pre-vac	0.29775	0.36895	0.2347	0.16765	0.1215	0.11865	0.0994	0.0786	0.187067	0.14985
day 7	0.24585	0.31815	0.56785	0.5313	1.1417	1.0158	0.6847	0.61395	0.155367	0.1439
day 14	0.2187	0.2921	0.88475	0.71565	1.3698	1.18435	1.2445	1.07515	0.132817	0.1207
day 21	0.17925	0.25965	1.1179	1.00285	1.3598	1.27475	1.1558	1.02975	0.144817	0.13645
day 28	0.14865	0.18895	1.18065	1.07795	1.36325	1.21445	1.18335	1.0148	0.125117	0.11365
day 35	0.14015	0.14995	1.6376	1.4242	1.5548	1.2967	1.45645	1.3443	0.0561667	0.0959
day 42	0.1802	0.17445	1.6065	1.35155	1.56565	1.32935	1.466	1.3564	0.122017	0.1109
day 50	0.1976	0.2141	1.5308	1.3211	1.449	1.28765	1.42155	1.33895	0.113167	0.0979
day 57	0.1629	0.1759	1.6384	1.334	1.61035	1.39405	1.65815	1.4758	0.138917	0.1085
Post-infestation	0.15605	0.131	1.72945	1.34435	1.5601	1.38165	1.6465	1.5302	0.175067	0.171

### Sheet: 2way ANOVA of EV MG Deer IgG To
Table Analyzed	EV MG Deer IgG Total
Two-way ANOVA	Ordinary
Alpha	0.05
Source of Variation	% of total variation	P value	P value summary	Significant?
Interaction	15.42	<0.0001	****	Yes
Day	15.47	<0.0001	****	Yes
Vaccination	67.77	<0.0001	****	Yes
ANOVA table	SS	DF	MS	F (DFn, DFd)	P value
Interaction	5.447	36	0.1513	F (36, 50) = 15.98	P<0.0001
Day	5.463	9	0.607	F (9, 50) = 64.11	P<0.0001
Vaccination	23.93	4	5.983	F (4, 50) = 632.0	P<0.0001
Residual	0.4734	50	0.009467
Data summary
Number of columns (Vaccination)	5
Number of rows (Day)	10
Number of values	100

### Sheet: 2way ANOVA of EV MG Deer IgG Mu
Within each row, compare columns (simple effects within rows)
Number of families	10
Number of comparisons per family	10
Alpha	0.05
Tukey's multiple comparisons test	Mean Diff.	95.00% CI of diff.	Below threshold?	Summary	Adjusted P Value
Pre-vac
930 - control vs. 929	0.1322	-0.1432 to 0.4075	No	ns	0.6565
930 - control vs. 924	0.2133	-0.06207 to 0.4886	No	ns	0.1996
930 - control vs. 934	0.2444	-0.03099 to 0.5197	No	ns	0.1043
930 - control vs. 923 - control	0.1649	-0.1105 to 0.4402	No	ns	0.4464
929 vs. 924	0.0811	-0.1942 to 0.3564	No	ns	0.9189
929 vs. 934	0.1122	-0.1632 to 0.3875	No	ns	0.7776
929 vs. 923 - control	0.03272	-0.2426 to 0.3081	No	ns	0.9972
924 vs. 934	0.03108	-0.2443 to 0.3064	No	ns	0.9977
924 vs. 923 - control	-0.04838	-0.3237 to 0.2270	No	ns	0.9873
934 vs. 923 - control	-0.07946	-0.3548 to 0.1959	No	ns	0.9243
day 7
930 - control vs. 929	-0.2676	-0.5429 to 0.007768	No	ns	0.0606
930 - control vs. 924	-0.7967	-1.072 to -0.5214	Yes	****	<0.0001
930 - control vs. 934	-0.3673	-0.6427 to -0.09198	Yes	**	0.0037
930 - control vs. 923 - control	0.1324	-0.1430 to 0.4077	No	ns	0.6553
929 vs. 924	-0.5292	-0.8045 to -0.2538	Yes	****	<0.0001
929 vs. 934	-0.09975	-0.3751 to 0.1756	No	ns	0.8425
929 vs. 923 - control	0.3999	0.1246 to 0.6753	Yes	**	0.0013
924 vs. 934	0.4294	0.1541 to 0.7048	Yes	***	0.0005
924 vs. 923 - control	0.9291	0.6538 to 1.204	Yes	****	<0.0001
934 vs. 923 - control	0.4997	0.2243 to 0.7750	Yes	****	<0.0001
day 14
930 - control vs. 929	-0.5448	-0.8201 to -0.2695	Yes	****	<0.0001
930 - control vs. 924	-1.022	-1.297 to -0.7463	Yes	****	<0.0001
930 - control vs. 934	-0.9044	-1.180 to -0.6291	Yes	****	<0.0001
930 - control vs. 923 - control	0.1286	-0.1467 to 0.4040	No	ns	0.6789
929 vs. 924	-0.4769	-0.7522 to -0.2015	Yes	****	<0.0001
929 vs. 934	-0.3596	-0.6350 to -0.08428	Yes	**	0.0047
929 vs. 923 - control	0.6734	0.3981 to 0.9488	Yes	****	<0.0001
924 vs. 934	0.1172	-0.1581 to 0.3926	No	ns	0.7485
924 vs. 923 - control	1.15	0.8750 to 1.426	Yes	****	<0.0001
934 vs. 923 - control	1.033	0.7577 to 1.308	Yes	****	<0.0001
day 21
930 - control vs. 929	-0.8409	-1.116 to -0.5656	Yes	****	<0.0001
930 - control vs. 924	-1.098	-1.373 to -0.8225	Yes	****	<0.0001
930 - control vs. 934	-0.8733	-1.149 to -0.5980	Yes	****	<0.0001
930 - control vs. 923 - control	0.07882	-0.1965 to 0.3542	No	ns	0.9263
929 vs. 924	-0.2569	-0.5322 to 0.01844	No	ns	0.0782
929 vs. 934	-0.0324	-0.3077 to 0.2429	No	ns	0.9973
929 vs. 923 - control	0.9197	0.6444 to 1.195	Yes	****	<0.0001
924 vs. 934	0.2245	-0.05084 to 0.4998	No	ns	0.1596
924 vs. 923 - control	1.177	0.9013 to 1.452	Yes	****	<0.0001
934 vs. 923 - control	0.9521	0.6768 to 1.227	Yes	****	<0.0001
day 28
930 - control vs. 929	-0.9605	-1.236 to -0.6852	Yes	****	<0.0001
930 - control vs. 924	-1.12	-1.395 to -0.8447	Yes	****	<0.0001
930 - control vs. 934	-0.9303	-1.206 to -0.6549	Yes	****	<0.0001
930 - control vs. 923 - control	0.04942	-0.2259 to 0.3248	No	ns	0.9862
929 vs. 924	-0.1596	-0.4349 to 0.1158	No	ns	0.4798
929 vs. 934	0.03022	-0.2451 to 0.3056	No	ns	0.9979
929 vs. 923 - control	1.01	0.7346 to 1.285	Yes	****	<0.0001
924 vs. 934	0.1898	-0.08557 to 0.4651	No	ns	0.3051
924 vs. 923 - control	1.169	0.8941 to 1.445	Yes	****	<0.0001
934 vs. 923 - control	0.9797	0.7043 to 1.255	Yes	****	<0.0001
day 35
930 - control vs. 929	-1.386	-1.661 to -1.111	Yes	****	<0.0001
930 - control vs. 924	-1.281	-1.556 to -1.005	Yes	****	<0.0001
930 - control vs. 934	-1.255	-1.531 to -0.9800	Yes	****	<0.0001
930 - control vs. 923 - control	0.06902	-0.2063 to 0.3444	No	ns	0.9534
929 vs. 924	0.1051	-0.1702 to 0.3805	No	ns	0.8156
929 vs. 934	0.1305	-0.1448 to 0.4059	No	ns	0.667
929 vs. 923 - control	1.455	1.180 to 1.730	Yes	****	<0.0001
924 vs. 934	0.02537	-0.2500 to 0.3007	No	ns	0.9989
924 vs. 923 - control	1.35	1.074 to 1.625	Yes	****	<0.0001
934 vs. 923 - control	1.324	1.049 to 1.600	Yes	****	<0.0001
day 42
930 - control vs. 929	-1.302	-1.577 to -1.026	Yes	****	<0.0001
930 - control vs. 924	-1.27	-1.546 to -0.9948	Yes	****	<0.0001
930 - control vs. 934	-1.234	-1.509 to -0.9585	Yes	****	<0.0001
930 - control vs. 923 - control	0.06087	-0.2145 to 0.3362	No	ns	0.9703
929 vs. 924	0.03152	-0.2438 to 0.3069	No	ns	0.9975
929 vs. 934	0.06782	-0.2075 to 0.3432	No	ns	0.9562
929 vs. 923 - control	1.363	1.087 to 1.638	Yes	****	<0.0001
924 vs. 934	0.0363	-0.2390 to 0.3116	No	ns	0.9957
924 vs. 923 - control	1.331	1.056 to 1.606	Yes	****	<0.0001
934 vs. 923 - control	1.295	1.019 to 1.570	Yes	****	<0.0001
day 50
930 - control vs. 929	-1.22	-1.495 to -0.9448	Yes	****	<0.0001
930 - control vs. 924	-1.162	-1.438 to -0.8871	Yes	****	<0.0001
930 - control vs. 934	-1.174	-1.450 to -0.8991	Yes	****	<0.0001
930 - control vs. 923 - control	0.1003	-0.1750 to 0.3757	No	ns	0.8398
929 vs. 924	0.05762	-0.2177 to 0.3330	No	ns	0.9756
929 vs. 934	0.0457	-0.2296 to 0.3210	No	ns	0.9897
929 vs. 923 - control	1.32	1.045 to 1.596	Yes	****	<0.0001
924 vs. 934	-0.01192	-0.2873 to 0.2634	No	ns	>0.9999
924 vs. 923 - control	1.263	0.9874 to 1.538	Yes	****	<0.0001
934 vs. 923 - control	1.275	0.9994 to 1.550	Yes	****	<0.0001
day 57
930 - control vs. 929	-1.317	-1.592 to -1.041	Yes	****	<0.0001
930 - control vs. 924	-1.333	-1.608 to -1.057	Yes	****	<0.0001
930 - control vs. 934	-1.398	-1.673 to -1.122	Yes	****	<0.0001
930 - control vs. 923 - control	0.04569	-0.2297 to 0.3210	No	ns	0.9897
929 vs. 924	-0.016	-0.2913 to 0.2593	No	ns	0.9998
929 vs. 934	-0.08077	-0.3561 to 0.1946	No	ns	0.92
929 vs. 923 - control	1.362	1.087 to 1.638	Yes	****	<0.0001
924 vs. 934	-0.06477	-0.3401 to 0.2106	No	ns	0.9628
924 vs. 923 - control	1.378	1.103 to 1.654	Yes	****	<0.0001
934 vs. 923 - control	1.443	1.168 to 1.719	Yes	****	<0.0001
Post-infestation
930 - control vs. 929	-1.393	-1.669 to -1.118	Yes	****	<0.0001
930 - control vs. 924	-1.327	-1.603 to -1.052	Yes	****	<0.0001
930 - control vs. 934	-1.445	-1.720 to -1.169	Yes	****	<0.0001
930 - control vs. 923 - control	-0.02951	-0.3049 to 0.2458	No	ns	0.9981
929 vs. 924	0.06603	-0.2093 to 0.3414	No	ns	0.9602
929 vs. 934	-0.05145	-0.3268 to 0.2239	No	ns	0.984
929 vs. 923 - control	1.364	1.089 to 1.639	Yes	****	<0.0001
924 vs. 934	-0.1175	-0.3928 to 0.1579	No	ns	0.7471
924 vs. 923 - control	1.298	1.022 to 1.573	Yes	****	<0.0001
934 vs. 923 - control	1.415	1.140 to 1.691	Yes	****	<0.0001
Test details	Mean 1	Mean 2	Mean Diff.	SE of diff.	N1	N2	q	DF
Pre-vac
930 - control vs. 929	0.3334	0.2012	0.1322	0.0973	2	2	1.921	50
930 - control vs. 924	0.3334	0.1201	0.2133	0.0973	2	2	3.1	50
930 - control vs. 934	0.3334	0.089	0.2444	0.0973	2	2	3.551	50
930 - control vs. 923 - control	0.3334	0.1685	0.1649	0.0973	2	2	2.397	50
929 vs. 924	0.2012	0.1201	0.0811	0.0973	2	2	1.179	50
929 vs. 934	0.2012	0.089	0.1122	0.0973	2	2	1.63	50
929 vs. 923 - control	0.2012	0.1685	0.03272	0.0973	2	2	0.4755	50
924 vs. 934	0.1201	0.089	0.03108	0.0973	2	2	0.4517	50
924 vs. 923 - control	0.1201	0.1685	-0.04838	0.0973	2	2	0.7032	50
934 vs. 923 - control	0.089	0.1685	-0.07946	0.0973	2	2	1.155	50
day 7
930 - control vs. 929	0.282	0.5496	-0.2676	0.0973	2	2	3.889	50
930 - control vs. 924	0.282	1.079	-0.7967	0.0973	2	2	11.58	50
930 - control vs. 934	0.282	0.6493	-0.3673	0.0973	2	2	5.339	50
930 - control vs. 923 - control	0.282	0.1496	0.1324	0.0973	2	2	1.924	50
929 vs. 924	0.5496	1.079	-0.5292	0.0973	2	2	7.691	50
929 vs. 934	0.5496	0.6493	-0.09975	0.0973	2	2	1.45	50
929 vs. 923 - control	0.5496	0.1496	0.3999	0.0973	2	2	5.813	50
924 vs. 934	1.079	0.6493	0.4294	0.0973	2	2	6.241	50
924 vs. 923 - control	1.079	0.1496	0.9291	0.0973	2	2	13.5	50
934 vs. 923 - control	0.6493	0.1496	0.4997	0.0973	2	2	7.263	50
day 14
930 - control vs. 929	0.2554	0.8002	-0.5448	0.0973	2	2	7.918	50
930 - control vs. 924	0.2554	1.277	-1.022	0.0973	2	2	14.85	50
930 - control vs. 934	0.2554	1.16	-0.9044	0.0973	2	2	13.15	50
930 - control vs. 923 - control	0.2554	0.1268	0.1286	0.0973	2	2	1.87	50
929 vs. 924	0.8002	1.277	-0.4769	0.0973	2	2	6.931	50
929 vs. 934	0.8002	1.16	-0.3596	0.0973	2	2	5.227	50
929 vs. 923 - control	0.8002	0.1268	0.6734	0.0973	2	2	9.788	50
924 vs. 934	1.277	1.16	0.1172	0.0973	2	2	1.704	50
924 vs. 923 - control	1.277	0.1268	1.15	0.0973	2	2	16.72	50
934 vs. 923 - control	1.16	0.1268	1.033	0.0973	2	2	15.02	50
day 21
930 - control vs. 929	0.2194	1.06	-0.8409	0.0973	2	2	12.22	50
930 - control vs. 924	0.2194	1.317	-1.098	0.0973	2	2	15.96	50
930 - control vs. 934	0.2194	1.093	-0.8733	0.0973	2	2	12.69	50
930 - control vs. 923 - control	0.2194	0.1406	0.07882	0.0973	2	2	1.146	50
929 vs. 924	1.06	1.317	-0.2569	0.0973	2	2	3.734	50
929 vs. 934	1.06	1.093	-0.0324	0.0973	2	2	0.4709	50
929 vs. 923 - control	1.06	0.1406	0.9197	0.0973	2	2	13.37	50
924 vs. 934	1.317	1.093	0.2245	0.0973	2	2	3.263	50
924 vs. 923 - control	1.317	0.1406	1.177	0.0973	2	2	17.1	50
934 vs. 923 - control	1.093	0.1406	0.9521	0.0973	2	2	13.84	50
day 28
930 - control vs. 929	0.1688	1.129	-0.9605	0.0973	2	2	13.96	50
930 - control vs. 924	0.1688	1.289	-1.12	0.0973	2	2	16.28	50
930 - control vs. 934	0.1688	1.099	-0.9303	0.0973	2	2	13.52	50
930 - control vs. 923 - control	0.1688	0.1194	0.04942	0.0973	2	2	0.7182	50
929 vs. 924	1.129	1.289	-0.1596	0.0973	2	2	2.319	50
929 vs. 934	1.129	1.099	0.03022	0.0973	2	2	0.4393	50
929 vs. 923 - control	1.129	0.1194	1.01	0.0973	2	2	14.68	50
924 vs. 934	1.289	1.099	0.1898	0.0973	2	2	2.758	50
924 vs. 923 - control	1.289	0.1194	1.169	0.0973	2	2	17	50
934 vs. 923 - control	1.099	0.1194	0.9797	0.0973	2	2	14.24	50
day 35
930 - control vs. 929	0.145	1.531	-1.386	0.0973	2	2	20.14	50
930 - control vs. 924	0.145	1.426	-1.281	0.0973	2	2	18.61	50
930 - control vs. 934	0.145	1.4	-1.255	0.0973	2	2	18.25	50
930 - control vs. 923 - control	0.145	0.07603	0.06902	0.0973	2	2	1.003	50
929 vs. 924	1.531	1.426	0.1051	0.0973	2	2	1.528	50
929 vs. 934	1.531	1.4	0.1305	0.0973	2	2	1.897	50
929 vs. 923 - control	1.531	0.07603	1.455	0.0973	2	2	21.15	50
924 vs. 934	1.426	1.4	0.02537	0.0973	2	2	0.3688	50
924 vs. 923 - control	1.426	0.07603	1.35	0.0973	2	2	19.62	50
934 vs. 923 - control	1.4	0.07603	1.324	0.0973	2	2	19.25	50
day 42
930 - control vs. 929	0.1773	1.479	-1.302	0.0973	2	2	18.92	50
930 - control vs. 924	0.1773	1.448	-1.27	0.0973	2	2	18.46	50
930 - control vs. 934	0.1773	1.411	-1.234	0.0973	2	2	17.93	50
930 - control vs. 923 - control	0.1773	0.1165	0.06087	0.0973	2	2	0.8847	50
929 vs. 924	1.479	1.448	0.03152	0.0973	2	2	0.4582	50
929 vs. 934	1.479	1.411	0.06782	0.0973	2	2	0.9858	50
929 vs. 923 - control	1.479	0.1165	1.363	0.0973	2	2	19.8	50
924 vs. 934	1.448	1.411	0.0363	0.0973	2	2	0.5276	50
924 vs. 923 - control	1.448	0.1165	1.331	0.0973	2	2	19.35	50
934 vs. 923 - control	1.411	0.1165	1.295	0.0973	2	2	18.82	50
day 50
930 - control vs. 929	0.2058	1.426	-1.22	0.0973	2	2	17.73	50
930 - control vs. 924	0.2058	1.368	-1.162	0.0973	2	2	16.9	50
930 - control vs. 934	0.2058	1.38	-1.174	0.0973	2	2	17.07	50
930 - control vs. 923 - control	0.2058	0.1055	0.1003	0.0973	2	2	1.458	50
929 vs. 924	1.426	1.368	0.05762	0.0973	2	2	0.8375	50
929 vs. 934	1.426	1.38	0.0457	0.0973	2	2	0.6642	50
929 vs. 923 - control	1.426	0.1055	1.32	0.0973	2	2	19.19	50
924 vs. 934	1.368	1.38	-0.01192	0.0973	2	2	0.1733	50
924 vs. 923 - control	1.368	0.1055	1.263	0.0973	2	2	18.35	50
934 vs. 923 - control	1.38	0.1055	1.275	0.0973	2	2	18.53	50
day 57
930 - control vs. 929	0.1694	1.486	-1.317	0.0973	2	2	19.14	50
930 - control vs. 924	0.1694	1.502	-1.333	0.0973	2	2	19.37	50
930 - control vs. 934	0.1694	1.567	-1.398	0.0973	2	2	20.31	50
930 - control vs. 923 - control	0.1694	0.1237	0.04569	0.0973	2	2	0.6641	50
929 vs. 924	1.486	1.502	-0.016	0.0973	2	2	0.2326	50
929 vs. 934	1.486	1.567	-0.08077	0.0973	2	2	1.174	50
929 vs. 923 - control	1.486	0.1237	1.362	0.0973	2	2	19.8	50
924 vs. 934	1.502	1.567	-0.06477	0.0973	2	2	0.9415	50
924 vs. 923 - control	1.502	0.1237	1.378	0.0973	2	2	20.04	50
934 vs. 923 - control	1.567	0.1237	1.443	0.0973	2	2	20.98	50
Post-infestation
930 - control vs. 929	0.1435	1.537	-1.393	0.0973	2	2	20.25	50
930 - control vs. 924	0.1435	1.471	-1.327	0.0973	2	2	19.29	50
930 - control vs. 934	0.1435	1.588	-1.445	0.0973	2	2	21	50
930 - control vs. 923 - control	0.1435	0.173	-0.02951	0.0973	2	2	0.4289	50
929 vs. 924	1.537	1.471	0.06603	0.0973	2	2	0.9596	50
929 vs. 934	1.537	1.588	-0.05145	0.0973	2	2	0.7478	50
929 vs. 923 - control	1.537	0.173	1.364	0.0973	2	2	19.82	50
924 vs. 934	1.471	1.588	-0.1175	0.0973	2	2	1.707	50
924 vs. 923 - control	1.471	0.173	1.298	0.0973	2	2	18.86	50
934 vs. 923 - control	1.588	0.173	1.415	0.0973	2	2	20.57	50
