## Supplemental file S8 for "Evaluation of tick salivary and midgut extracellular vesicles as anti-tick vaccines in White-tailed deer (*Odocoileus virginianus*)"

### Sheet: 2way ANOVA of Deer IgG Total Y1
Table Analyzed	Deer IgG Total Y1 M1
Two-way ANOVA	Ordinary
Alpha	0.05
Source of Variation	% of total variation	P value	P value summary	Significant?
Interaction	8.621	0.9998	ns	No
Date	0.4154	0.9982	ns	No
Vaccine	3.586	0.9029	ns	No
ANOVA table	SS	DF	MS	F (DFn, DFd)	P value
Interaction	0.03926	16	0.002454	F (16, 25) = 0.1542	P=0.9998
Date	0.001892	4	0.0004729	F (4, 25) = 0.02971	P=0.9982
Vaccine	0.01633	4	0.004083	F (4, 25) = 0.2565	P=0.9029
Residual	0.3979	25	0.01592
Data summary
Number of columns (Vaccine)	5
Number of rows (Date)	5
Number of values	50

### Sheet: 2way ANOVA of Deer IgG Y1 Mu
Compare cell means with others in its row and its column
Number of families	10
Number of comparisons per row family	10
Number of comparisons per column family	10
Alpha	0.05
Tukey's multiple comparisons test	Mean Diff.	95.00% CI of diff.	Below threshold?	Summary	Adjusted P Value
pre-vac
930 - control vs. 929	0.03017	-0.3404 to 0.4007	No	ns	0.9992
930 - control vs. 924	-0.1151	-0.4856 to 0.2555	No	ns	0.8896
930 - control vs. 934	-0.08655	-0.4571 to 0.2840	No	ns	0.9577
930 - control vs. 923 - control	0.007	-0.3635 to 0.3775	No	ns	>0.9999
929 vs. 924	-0.1452	-0.5158 to 0.2253	No	ns	0.7781
929 vs. 934	-0.1167	-0.4873 to 0.2538	No	ns	0.8844
929 vs. 923 - control	-0.02317	-0.3937 to 0.3474	No	ns	0.9997
924 vs. 934	0.0285	-0.3420 to 0.3990	No	ns	0.9994
924 vs. 923 - control	0.1221	-0.2485 to 0.4926	No	ns	0.8671
934 vs. 923 - control	0.09355	-0.2770 to 0.4641	No	ns	0.9445
D57
930 - control vs. 929	-0.02378	-0.3943 to 0.3468	No	ns	0.9997
930 - control vs. 924	-0.05325	-0.4238 to 0.3173	No	ns	0.9929
930 - control vs. 934	-0.01168	-0.3822 to 0.3589	No	ns	>0.9999
930 - control vs. 923 - control	-0.05898	-0.4295 to 0.3116	No	ns	0.9896
929 vs. 924	-0.02948	-0.4000 to 0.3411	No	ns	0.9993
929 vs. 934	0.0121	-0.3584 to 0.3826	No	ns	>0.9999
929 vs. 923 - control	-0.0352	-0.4057 to 0.3353	No	ns	0.9986
924 vs. 934	0.04157	-0.3290 to 0.4121	No	ns	0.9973
924 vs. 923 - control	-0.005725	-0.3763 to 0.3648	No	ns	>0.9999
934 vs. 923 - control	-0.0473	-0.4178 to 0.3232	No	ns	0.9955
post-inf
930 - control vs. 929	-0.06937	-0.4399 to 0.3012	No	ns	0.9809
930 - control vs. 924	-0.0623	-0.4328 to 0.3082	No	ns	0.9872
930 - control vs. 934	-0.01237	-0.3829 to 0.3582	No	ns	>0.9999
930 - control vs. 923 - control	-0.037	-0.4075 to 0.3335	No	ns	0.9983
929 vs. 924	0.007075	-0.3635 to 0.3776	No	ns	>0.9999
929 vs. 934	0.057	-0.3135 to 0.4275	No	ns	0.9909
929 vs. 923 - control	0.03238	-0.3382 to 0.4029	No	ns	0.999
924 vs. 934	0.04992	-0.3206 to 0.4205	No	ns	0.9945
924 vs. 923 - control	0.0253	-0.3452 to 0.3958	No	ns	0.9996
934 vs. 923 - control	-0.02462	-0.3952 to 0.3459	No	ns	0.9997
Y1
930 - control vs. 929	-0.02947	-0.4000 to 0.3411	No	ns	0.9993
930 - control vs. 924	-0.01485	-0.3854 to 0.3557	No	ns	>0.9999
930 - control vs. 934	-0.0501	-0.4206 to 0.3204	No	ns	0.9944
930 - control vs. 923 - control	0.04097	-0.3296 to 0.4115	No	ns	0.9974
929 vs. 924	0.01462	-0.3559 to 0.3852	No	ns	>0.9999
929 vs. 934	-0.02063	-0.3912 to 0.3499	No	ns	0.9998
929 vs. 923 - control	0.07045	-0.3001 to 0.4410	No	ns	0.9798
924 vs. 934	-0.03525	-0.4058 to 0.3353	No	ns	0.9986
924 vs. 923 - control	0.05582	-0.3147 to 0.4264	No	ns	0.9916
934 vs. 923 - control	0.09107	-0.2795 to 0.4616	No	ns	0.9494
Y1 M1
930 - control vs. 929	0.0009	-0.3696 to 0.3714	No	ns	>0.9999
930 - control vs. 924	-0.0188	-0.3893 to 0.3517	No	ns	0.9999
930 - control vs. 934	0.01155	-0.3590 to 0.3821	No	ns	>0.9999
930 - control vs. 923 - control	-0.00645	-0.3770 to 0.3641	No	ns	>0.9999
929 vs. 924	-0.0197	-0.3902 to 0.3508	No	ns	0.9999
929 vs. 934	0.01065	-0.3599 to 0.3812	No	ns	>0.9999
929 vs. 923 - control	-0.00735	-0.3779 to 0.3632	No	ns	>0.9999
924 vs. 934	0.03035	-0.3402 to 0.4009	No	ns	0.9992
924 vs. 923 - control	0.01235	-0.3582 to 0.3829	No	ns	>0.9999
934 vs. 923 - control	-0.018	-0.3885 to 0.3525	No	ns	0.9999
930 - control
pre-vac vs. D57	-0.0141	-0.3846 to 0.3564	No	ns	>0.9999
pre-vac vs. post-inf	0.002925	-0.3676 to 0.3735	No	ns	>0.9999
pre-vac vs. Y1	-0.03673	-0.4073 to 0.3338	No	ns	0.9983
pre-vac vs. Y1 M1	-0.04258	-0.4131 to 0.3280	No	ns	0.997
D57 vs. post-inf	0.01702	-0.3535 to 0.3876	No	ns	>0.9999
D57 vs. Y1	-0.02262	-0.3932 to 0.3479	No	ns	0.9998
D57 vs. Y1 M1	-0.02847	-0.3990 to 0.3421	No	ns	0.9994
post-inf vs. Y1	-0.03965	-0.4102 to 0.3309	No	ns	0.9977
post-inf vs. Y1 M1	-0.0455	-0.4160 to 0.3250	No	ns	0.9961
Y1 vs. Y1 M1	-0.00585	-0.3764 to 0.3647	No	ns	>0.9999
929
pre-vac vs. D57	-0.06805	-0.4386 to 0.3025	No	ns	0.9823
pre-vac vs. post-inf	-0.09662	-0.4672 to 0.2739	No	ns	0.938
pre-vac vs. Y1	-0.09637	-0.4669 to 0.2742	No	ns	0.9386
pre-vac vs. Y1 M1	-0.07185	-0.4424 to 0.2987	No	ns	0.9783
D57 vs. post-inf	-0.02857	-0.3991 to 0.3420	No	ns	0.9994
D57 vs. Y1	-0.02832	-0.3989 to 0.3422	No	ns	0.9994
D57 vs. Y1 M1	-0.0038	-0.3743 to 0.3667	No	ns	>0.9999
post-inf vs. Y1	0.00025	-0.3703 to 0.3708	No	ns	>0.9999
post-inf vs. Y1 M1	0.02477	-0.3458 to 0.3953	No	ns	0.9996
Y1 vs. Y1 M1	0.02452	-0.3460 to 0.3951	No	ns	0.9997
924
pre-vac vs. D57	0.0477	-0.3228 to 0.4182	No	ns	0.9954
pre-vac vs. post-inf	0.05568	-0.3149 to 0.4262	No	ns	0.9916
pre-vac vs. Y1	0.06348	-0.3071 to 0.4340	No	ns	0.9863
pre-vac vs. Y1 M1	0.05368	-0.3169 to 0.4242	No	ns	0.9927
D57 vs. post-inf	0.007975	-0.3626 to 0.3785	No	ns	>0.9999
D57 vs. Y1	0.01578	-0.3548 to 0.3863	No	ns	>0.9999
D57 vs. Y1 M1	0.005975	-0.3646 to 0.3765	No	ns	>0.9999
post-inf vs. Y1	0.0078	-0.3627 to 0.3783	No	ns	>0.9999
post-inf vs. Y1 M1	-0.002	-0.3725 to 0.3685	No	ns	>0.9999
Y1 vs. Y1 M1	-0.0098	-0.3803 to 0.3607	No	ns	>0.9999
934
pre-vac vs. D57	0.06077	-0.3098 to 0.4313	No	ns	0.9884
pre-vac vs. post-inf	0.0771	-0.2934 to 0.4476	No	ns	0.972
pre-vac vs. Y1	-0.000275	-0.3708 to 0.3703	No	ns	>0.9999
pre-vac vs. Y1 M1	0.05552	-0.3150 to 0.4261	No	ns	0.9917
D57 vs. post-inf	0.01633	-0.3542 to 0.3869	No	ns	>0.9999
D57 vs. Y1	-0.06105	-0.4316 to 0.3095	No	ns	0.9882
D57 vs. Y1 M1	-0.00525	-0.3758 to 0.3653	No	ns	>0.9999
post-inf vs. Y1	-0.07737	-0.4479 to 0.2932	No	ns	0.9716
post-inf vs. Y1 M1	-0.02158	-0.3921 to 0.3490	No	ns	0.9998
Y1 vs. Y1 M1	0.0558	-0.3147 to 0.4263	No	ns	0.9916
923 - control
pre-vac vs. D57	-0.08008	-0.4506 to 0.2905	No	ns	0.9679
pre-vac vs. post-inf	-0.04107	-0.4116 to 0.3295	No	ns	0.9974
pre-vac vs. Y1	-0.00275	-0.3733 to 0.3678	No	ns	>0.9999
pre-vac vs. Y1 M1	-0.05602	-0.4266 to 0.3145	No	ns	0.9914
D57 vs. post-inf	0.039	-0.3315 to 0.4095	No	ns	0.9979
D57 vs. Y1	0.07733	-0.2932 to 0.4479	No	ns	0.9717
D57 vs. Y1 M1	0.02405	-0.3465 to 0.3946	No	ns	0.9997
post-inf vs. Y1	0.03832	-0.3322 to 0.4089	No	ns	0.998
post-inf vs. Y1 M1	-0.01495	-0.3855 to 0.3556	No	ns	>0.9999
Y1 vs. Y1 M1	-0.05327	-0.4238 to 0.3173	No	ns	0.9929
Test details	Mean 1	Mean 2	Mean Diff.	SE of diff.	N1	N2	q	DF
pre-vac
930 - control vs. 929	0.3398	0.3096	0.03017	0.1262	2	2	0.3382	25
930 - control vs. 924	0.3398	0.4549	-0.1151	0.1262	2	2	1.29	25
930 - control vs. 934	0.3398	0.4264	-0.08655	0.1262	2	2	0.9702	25
930 - control vs. 923 - control	0.3398	0.3328	0.007	0.1262	2	2	0.07846	25
929 vs. 924	0.3096	0.4549	-0.1452	0.1262	2	2	1.628	25
929 vs. 934	0.3096	0.4264	-0.1167	0.1262	2	2	1.308	25
929 vs. 923 - control	0.3096	0.3328	-0.02317	0.1262	2	2	0.2598	25
924 vs. 934	0.4549	0.4264	0.0285	0.1262	2	2	0.3195	25
924 vs. 923 - control	0.4549	0.3328	0.1221	0.1262	2	2	1.368	25
934 vs. 923 - control	0.4264	0.3328	0.09355	0.1262	2	2	1.049	25
D57
930 - control vs. 929	0.3539	0.3777	-0.02378	0.1262	2	2	0.2665	25
930 - control vs. 924	0.3539	0.4072	-0.05325	0.1262	2	2	0.5969	25
930 - control vs. 934	0.3539	0.3656	-0.01168	0.1262	2	2	0.1309	25
930 - control vs. 923 - control	0.3539	0.4129	-0.05898	0.1262	2	2	0.6611	25
929 vs. 924	0.3777	0.4072	-0.02948	0.1262	2	2	0.3304	25
929 vs. 934	0.3777	0.3656	0.0121	0.1262	2	2	0.1356	25
929 vs. 923 - control	0.3777	0.4129	-0.0352	0.1262	2	2	0.3946	25
924 vs. 934	0.4072	0.3656	0.04157	0.1262	2	2	0.466	25
924 vs. 923 - control	0.4072	0.4129	-0.005725	0.1262	2	2	0.06417	25
934 vs. 923 - control	0.3656	0.4129	-0.0473	0.1262	2	2	0.5302	25
post-inf
930 - control vs. 929	0.3369	0.4062	-0.06937	0.1262	2	2	0.7776	25
930 - control vs. 924	0.3369	0.3992	-0.0623	0.1262	2	2	0.6983	25
930 - control vs. 934	0.3369	0.3493	-0.01237	0.1262	2	2	0.1387	25
930 - control vs. 923 - control	0.3369	0.3739	-0.037	0.1262	2	2	0.4147	25
929 vs. 924	0.4062	0.3992	0.007075	0.1262	2	2	0.07931	25
929 vs. 934	0.4062	0.3493	0.057	0.1262	2	2	0.6389	25
929 vs. 923 - control	0.4062	0.3739	0.03238	0.1262	2	2	0.3629	25
924 vs. 934	0.3992	0.3493	0.04992	0.1262	2	2	0.5596	25
924 vs. 923 - control	0.3992	0.3739	0.0253	0.1262	2	2	0.2836	25
934 vs. 923 - control	0.3493	0.3739	-0.02462	0.1262	2	2	0.276	25
Y1
930 - control vs. 929	0.3765	0.406	-0.02947	0.1262	2	2	0.3304	25
930 - control vs. 924	0.3765	0.3914	-0.01485	0.1262	2	2	0.1665	25
930 - control vs. 934	0.3765	0.4266	-0.0501	0.1262	2	2	0.5616	25
930 - control vs. 923 - control	0.3765	0.3355	0.04097	0.1262	2	2	0.4593	25
929 vs. 924	0.406	0.3914	0.01462	0.1262	2	2	0.1639	25
929 vs. 934	0.406	0.4266	-0.02063	0.1262	2	2	0.2312	25
929 vs. 923 - control	0.406	0.3355	0.07045	0.1262	2	2	0.7897	25
924 vs. 934	0.3914	0.4266	-0.03525	0.1262	2	2	0.3951	25
924 vs. 923 - control	0.3914	0.3355	0.05582	0.1262	2	2	0.6258	25
934 vs. 923 - control	0.4266	0.3355	0.09107	0.1262	2	2	1.021	25
Y1 M1
930 - control vs. 929	0.3824	0.3815	0.0009	0.1262	2	2	0.01009	25
930 - control vs. 924	0.3824	0.4012	-0.0188	0.1262	2	2	0.2107	25
930 - control vs. 934	0.3824	0.3708	0.01155	0.1262	2	2	0.1295	25
930 - control vs. 923 - control	0.3824	0.3888	-0.00645	0.1262	2	2	0.0723	25
929 vs. 924	0.3815	0.4012	-0.0197	0.1262	2	2	0.2208	25
929 vs. 934	0.3815	0.3708	0.01065	0.1262	2	2	0.1194	25
929 vs. 923 - control	0.3815	0.3888	-0.00735	0.1262	2	2	0.08239	25
924 vs. 934	0.4012	0.3708	0.03035	0.1262	2	2	0.3402	25
924 vs. 923 - control	0.4012	0.3888	0.01235	0.1262	2	2	0.1384	25
934 vs. 923 - control	0.3708	0.3888	-0.018	0.1262	2	2	0.2018	25
930 - control
pre-vac vs. D57	0.3398	0.3539	-0.0141	0.1262	2	2	0.1581	25
pre-vac vs. post-inf	0.3398	0.3369	0.002925	0.1262	2	2	0.03279	25
pre-vac vs. Y1	0.3398	0.3765	-0.03673	0.1262	2	2	0.4117	25
pre-vac vs. Y1 M1	0.3398	0.3824	-0.04258	0.1262	2	2	0.4772	25
D57 vs. post-inf	0.3539	0.3369	0.01702	0.1262	2	2	0.1908	25
D57 vs. Y1	0.3539	0.3765	-0.02262	0.1262	2	2	0.2536	25
D57 vs. Y1 M1	0.3539	0.3824	-0.02847	0.1262	2	2	0.3192	25
post-inf vs. Y1	0.3369	0.3765	-0.03965	0.1262	2	2	0.4444	25
post-inf vs. Y1 M1	0.3369	0.3824	-0.0455	0.1262	2	2	0.51	25
Y1 vs. Y1 M1	0.3765	0.3824	-0.00585	0.1262	2	2	0.06557	25
929
pre-vac vs. D57	0.3096	0.3777	-0.06805	0.1262	2	2	0.7628	25
pre-vac vs. post-inf	0.3096	0.4062	-0.09662	0.1262	2	2	1.083	25
pre-vac vs. Y1	0.3096	0.406	-0.09637	0.1262	2	2	1.08	25
pre-vac vs. Y1 M1	0.3096	0.3815	-0.07185	0.1262	2	2	0.8054	25
D57 vs. post-inf	0.3777	0.4062	-0.02857	0.1262	2	2	0.3203	25
D57 vs. Y1	0.3777	0.406	-0.02832	0.1262	2	2	0.3175	25
D57 vs. Y1 M1	0.3777	0.3815	-0.0038	0.1262	2	2	0.0426	25
post-inf vs. Y1	0.4062	0.406	0.00025	0.1262	2	2	0.002802	25
post-inf vs. Y1 M1	0.4062	0.3815	0.02477	0.1262	2	2	0.2777	25
Y1 vs. Y1 M1	0.406	0.3815	0.02452	0.1262	2	2	0.2749	25
924
pre-vac vs. D57	0.4549	0.4072	0.0477	0.1262	2	2	0.5347	25
pre-vac vs. post-inf	0.4549	0.3992	0.05568	0.1262	2	2	0.6241	25
pre-vac vs. Y1	0.4549	0.3914	0.06348	0.1262	2	2	0.7115	25
pre-vac vs. Y1 M1	0.4549	0.4012	0.05368	0.1262	2	2	0.6017	25
D57 vs. post-inf	0.4072	0.3992	0.007975	0.1262	2	2	0.08939	25
D57 vs. Y1	0.4072	0.3914	0.01578	0.1262	2	2	0.1768	25
D57 vs. Y1 M1	0.4072	0.4012	0.005975	0.1262	2	2	0.06698	25
post-inf vs. Y1	0.3992	0.3914	0.0078	0.1262	2	2	0.08743	25
post-inf vs. Y1 M1	0.3992	0.4012	-0.002	0.1262	2	2	0.02242	25
Y1 vs. Y1 M1	0.3914	0.4012	-0.0098	0.1262	2	2	0.1099	25
934
pre-vac vs. D57	0.4264	0.3656	0.06077	0.1262	2	2	0.6812	25
pre-vac vs. post-inf	0.4264	0.3493	0.0771	0.1262	2	2	0.8642	25
pre-vac vs. Y1	0.4264	0.4266	-0.000275	0.1262	2	2	0.003082	25
pre-vac vs. Y1 M1	0.4264	0.3708	0.05552	0.1262	2	2	0.6224	25
D57 vs. post-inf	0.3656	0.3493	0.01633	0.1262	2	2	0.183	25
D57 vs. Y1	0.3656	0.4266	-0.06105	0.1262	2	2	0.6843	25
D57 vs. Y1 M1	0.3656	0.3708	-0.00525	0.1262	2	2	0.05885	25
post-inf vs. Y1	0.3493	0.4266	-0.07737	0.1262	2	2	0.8673	25
post-inf vs. Y1 M1	0.3493	0.3708	-0.02158	0.1262	2	2	0.2418	25
Y1 vs. Y1 M1	0.4266	0.3708	0.0558	0.1262	2	2	0.6255	25
923 - control
pre-vac vs. D57	0.3328	0.4129	-0.08008	0.1262	2	2	0.8976	25
pre-vac vs. post-inf	0.3328	0.3739	-0.04107	0.1262	2	2	0.4604	25
pre-vac vs. Y1	0.3328	0.3355	-0.00275	0.1262	2	2	0.03083	25
pre-vac vs. Y1 M1	0.3328	0.3888	-0.05602	0.1262	2	2	0.628	25
D57 vs. post-inf	0.4129	0.3739	0.039	0.1262	2	2	0.4372	25
D57 vs. Y1	0.4129	0.3355	0.07733	0.1262	2	2	0.8668	25
D57 vs. Y1 M1	0.4129	0.3888	0.02405	0.1262	2	2	0.2696	25
post-inf vs. Y1	0.3739	0.3355	0.03832	0.1262	2	2	0.4296	25
post-inf vs. Y1 M1	0.3739	0.3888	-0.01495	0.1262	2	2	0.1676	25
Y1 vs. Y1 M1	0.3355	0.3888	-0.05327	0.1262	2	2	0.5972	25
