## Supplemental file S9 for "Evaluation of tick salivary and midgut extracellular vesicles as anti-tick vaccines in White-tailed deer (*Odocoileus virginianus*)"

### Sheet: EV SG Deer IgG Total Y1M1 group
	Controls	Controls	Controls	Controls	Controls	Controls	Vaccinated	Vaccinated	Vaccinated	Vaccinated	Vaccinated	Vaccinated
pre-vac	0.1525	0.12305	0.049	0.04785			0.08785	0.07855	0.1288	0.12815	0.07135	0.0685
D57	0.0622	0.06615	0.03535	0.0272			0.5299	0.2893	0.66805	0.61635	0.66095	0.4999
post-inf	0.0573	0.0504	0.1525	0.11135			0.5546	0.3545	0.6416	0.5828	0.67505	0.67555
Y1	0.14505	0.14425	0.03685	0.025			0.39315	0.2555	0.4276	0.3636	0.4168	0.238
Y1 M1	0.05375	0.04625	0.03135	0.0266			0.3513	0.2907	0.4521	0.4279	0.35685	0.18805

### Sheet: 2way ANOVA EV SG Deer IgG group
Table Analyzed	EV SG Deer IgG Total Y1M1 grouped
Two-way ANOVA	Ordinary
Alpha	0.05
Source of Variation	% of total variation	P value	P value summary	Significant?
Interaction	16.7	<0.0001	****	Yes
Day	14.6	<0.0001	****	Yes
Vaccination	48.89	<0.0001	****	Yes
ANOVA table	SS (Type III)	DF	MS	F (DFn, DFd)	P value
Interaction	0.3945	4	0.09861	F (4, 40) = 13.66	P<0.0001
Day	0.3449	4	0.08622	F (4, 40) = 11.95	P<0.0001
Vaccination	1.155	1	1.155	F (1, 40) = 160.0	P<0.0001
Residual	0.2887	40	0.007217
Difference between column means
Predicted (LS) mean of Controls	0.0722
Predicted (LS) mean of Vaccinated	0.3824
Difference between predicted means	-0.3102
SE of difference	0.02452
95% CI of difference	-0.3598 to -0.2607
Data summary
Number of columns (Vaccination)	2
Number of rows (Day)	5
Number of values	50

### Sheet: 2wayANOVA EVSG Deer IgG group m
Compare cell means with others in its row and its column
Number of families	7
Number of comparisons per row family	1
Number of comparisons per column family	10
Alpha	0.05
Tukey's multiple comparisons test	Predicted (LS) mean diff.	95.00% CI of diff.	Below threshold?	Summary	Adjusted P Value
pre-vac
Controls vs. Vaccinated	-0.0007667	-0.1116 to 0.1101	No	ns	0.9889
D57
Controls vs. Vaccinated	-0.4963	-0.6072 to -0.3855	Yes	****	<0.0001
post-inf
Controls vs. Vaccinated	-0.4878	-0.5986 to -0.3770	Yes	****	<0.0001
Y1
Controls vs. Vaccinated	-0.2613	-0.3722 to -0.1505	Yes	****	<0.0001
Y1 M1
Controls vs. Vaccinated	-0.305	-0.4158 to -0.1942	Yes	****	<0.0001
Controls
pre-vac vs. D57	0.04538	-0.1262 to 0.2169	No	ns	0.9417
pre-vac vs. post-inf	0.0002125	-0.1714 to 0.1718	No	ns	>0.9999
pre-vac vs. Y1	0.005313	-0.1663 to 0.1769	No	ns	>0.9999
pre-vac vs. Y1 M1	0.05361	-0.1180 to 0.2252	No	ns	0.898
D57 vs. post-inf	-0.04516	-0.2167 to 0.1264	No	ns	0.9426
D57 vs. Y1	-0.04006	-0.2116 to 0.1315	No	ns	0.9623
D57 vs. Y1 M1	0.008237	-0.1633 to 0.1798	No	ns	>0.9999
post-inf vs. Y1	0.0051	-0.1665 to 0.1767	No	ns	>0.9999
post-inf vs. Y1 M1	0.0534	-0.1182 to 0.2250	No	ns	0.8993
Y1 vs. Y1 M1	0.0483	-0.1233 to 0.2199	No	ns	0.9278
Vaccinated
pre-vac vs. D57	-0.4502	-0.5903 to -0.3101	Yes	****	<0.0001
pre-vac vs. post-inf	-0.4868	-0.6269 to -0.3467	Yes	****	<0.0001
pre-vac vs. Y1	-0.2552	-0.3953 to -0.1152	Yes	****	<0.0001
pre-vac vs. Y1 M1	-0.2506	-0.3907 to -0.1105	Yes	****	<0.0001
D57 vs. post-inf	-0.03661	-0.1767 to 0.1035	No	ns	0.9441
D57 vs. Y1	0.195	0.05488 to 0.3351	Yes	**	0.0025
D57 vs. Y1 M1	0.1996	0.05951 to 0.3397	Yes	**	0.0019
post-inf vs. Y1	0.2316	0.09149 to 0.3717	Yes	***	0.0003
post-inf vs. Y1 M1	0.2362	0.09611 to 0.3763	Yes	***	0.0002
Y1 vs. Y1 M1	0.004625	-0.1355 to 0.1447	No	ns	>0.9999
Test details	Predicted (LS) mean 1	Predicted (LS) mean 2	Predicted (LS) mean diff.	SE of diff.	N1	N2	q	DF
pre-vac
Controls vs. Vaccinated	0.0931	0.09387	-0.0007667	0.05484	4	6	0.01977	40
D57
Controls vs. Vaccinated	0.04773	0.5441	-0.4963	0.05484	4	6	12.8	40
post-inf
Controls vs. Vaccinated	0.09289	0.5807	-0.4878	0.05484	4	6	12.58	40
Y1
Controls vs. Vaccinated	0.08779	0.3491	-0.2613	0.05484	4	6	6.739	40
Y1 M1
Controls vs. Vaccinated	0.03949	0.3445	-0.305	0.05484	4	6	7.866	40
Controls
pre-vac vs. D57	0.0931	0.04773	0.04538	0.06007	4	4	1.068	40
pre-vac vs. post-inf	0.0931	0.09289	0.0002125	0.06007	4	4	0.005003	40
pre-vac vs. Y1	0.0931	0.08779	0.005313	0.06007	4	4	0.1251	40
pre-vac vs. Y1 M1	0.0931	0.03949	0.05361	0.06007	4	4	1.262	40
D57 vs. post-inf	0.04773	0.09289	-0.04516	0.06007	4	4	1.063	40
D57 vs. Y1	0.04773	0.08779	-0.04006	0.06007	4	4	0.9432	40
D57 vs. Y1 M1	0.04773	0.03949	0.008237	0.06007	4	4	0.1939	40
post-inf vs. Y1	0.09289	0.08779	0.0051	0.06007	4	4	0.1201	40
post-inf vs. Y1 M1	0.09289	0.03949	0.0534	0.06007	4	4	1.257	40
Y1 vs. Y1 M1	0.08779	0.03949	0.0483	0.06007	4	4	1.137	40
Vaccinated
pre-vac vs. D57	0.09387	0.5441	-0.4502	0.04905	6	6	12.98	40
pre-vac vs. post-inf	0.09387	0.5807	-0.4868	0.04905	6	6	14.04	40
pre-vac vs. Y1	0.09387	0.3491	-0.2552	0.04905	6	6	7.359	40
pre-vac vs. Y1 M1	0.09387	0.3445	-0.2506	0.04905	6	6	7.226	40
D57 vs. post-inf	0.5441	0.5807	-0.03661	0.04905	6	6	1.056	40
D57 vs. Y1	0.5441	0.3491	0.195	0.04905	6	6	5.621	40
D57 vs. Y1 M1	0.5441	0.3445	0.1996	0.04905	6	6	5.755	40
post-inf vs. Y1	0.5807	0.3491	0.2316	0.04905	6	6	6.677	40
post-inf vs. Y1 M1	0.5807	0.3445	0.2362	0.04905	6	6	6.81	40
Y1 vs. Y1 M1	0.3491	0.3445	0.004625	0.04905	6	6	0.1334	40

### Sheet: EV SG Deer IgG Y1M1 individual
	930 - control	930 - control	929	929	924	924	934	934	923 - control	923 - control
pre-vac	0.1525	0.12305	0.08785	0.07855	0.1288	0.12815	0.07135	0.0685	0.049	0.04785
D57	0.0622	0.06615	0.5299	0.2893	0.66805	0.61635	0.66095	0.4999	0.03535	0.0272
post-inf	0.0573	0.0504	0.5546	0.3545	0.6416	0.5828	0.67505	0.67555	0.1525	0.11135
Y1	0.14505	0.14425	0.39315	0.2555	0.4276	0.3636	0.4168	0.238	0.03685	0.025
Y1 M1	0.05375	0.04625	0.3513	0.2907	0.4521	0.4279	0.35685	0.18805	0.03135	0.0266

### Sheet: 2way ANOVA EV SG IgG Y1M1 in
Table Analyzed	EV SG Deer IgG Total Y1M1
Two-way ANOVA	Ordinary
Alpha	0.05
Source of Variation	% of total variation	P value	P value summary	Significant?
Interaction	20.65	<0.0001	****	Yes
Day	22.19	<0.0001	****	Yes
Vaccination	52.48	<0.0001	****	Yes
ANOVA table	SS	DF	MS	F (DFn, DFd)	P value
Interaction	0.4879	16	0.0305	F (16, 25) = 6.907	P<0.0001
Day	0.5242	4	0.131	F (4, 25) = 29.68	P<0.0001
Vaccination	1.24	4	0.31	F (4, 25) = 70.20	P<0.0001
Residual	0.1104	25	0.004415
Data summary
Number of columns (Vaccination)	5
Number of rows (Day)	5
Number of values	50

### Sheet: 2way ANOVA EV SG IgG Mu indi
Compare cell means with others in its row and its column
Number of families	10
Number of comparisons per row family	10
Number of comparisons per column family	10
Alpha	0.05
Tukey's multiple comparisons test	Mean Diff.	95.00% CI of diff.	Below threshold?	Summary	Adjusted P Value
pre-vac
930 - control vs. 929	0.05458	-0.1406 to 0.2497	No	ns	0.9215
930 - control vs. 924	0.0093	-0.1858 to 0.2044	No	ns	>0.9999
930 - control vs. 934	0.06785	-0.1273 to 0.2630	No	ns	0.8433
930 - control vs. 923 - control	0.08935	-0.1058 to 0.2845	No	ns	0.6669
929 vs. 924	-0.04528	-0.2404 to 0.1499	No	ns	0.9587
929 vs. 934	0.01327	-0.1819 to 0.2084	No	ns	0.9996
929 vs. 923 - control	0.03477	-0.1604 to 0.2299	No	ns	0.9841
924 vs. 934	0.05855	-0.1366 to 0.2537	No	ns	0.9012
924 vs. 923 - control	0.08005	-0.1151 to 0.2752	No	ns	0.7487
934 vs. 923 - control	0.0215	-0.1736 to 0.2166	No	ns	0.9975
D57
930 - control vs. 929	-0.3454	-0.5406 to -0.1503	Yes	***	0.0002
930 - control vs. 924	-0.578	-0.7732 to -0.3829	Yes	****	<0.0001
930 - control vs. 934	-0.5162	-0.7114 to -0.3211	Yes	****	<0.0001
930 - control vs. 923 - control	0.0329	-0.1622 to 0.2280	No	ns	0.9871
929 vs. 924	-0.2326	-0.4277 to -0.03745	Yes	*	0.0139
929 vs. 934	-0.1708	-0.3660 to 0.02432	No	ns	0.1069
929 vs. 923 - control	0.3783	0.1832 to 0.5735	Yes	****	<0.0001
924 vs. 934	0.06178	-0.1334 to 0.2569	No	ns	0.8827
924 vs. 923 - control	0.6109	0.4158 to 0.8061	Yes	****	<0.0001
934 vs. 923 - control	0.5491	0.3540 to 0.7443	Yes	****	<0.0001
post-inf
930 - control vs. 929	-0.4007	-0.5958 to -0.2056	Yes	****	<0.0001
930 - control vs. 924	-0.5583	-0.7535 to -0.3632	Yes	****	<0.0001
930 - control vs. 934	-0.6214	-0.8166 to -0.4263	Yes	****	<0.0001
930 - control vs. 923 - control	-0.07808	-0.2732 to 0.1171	No	ns	0.7652
929 vs. 924	-0.1576	-0.3528 to 0.03750	No	ns	0.1561
929 vs. 934	-0.2207	-0.4159 to -0.02560	Yes	*	0.0211
929 vs. 923 - control	0.3226	0.1275 to 0.5178	Yes	***	0.0005
924 vs. 934	-0.0631	-0.2582 to 0.1320	No	ns	0.8746
924 vs. 923 - control	0.4803	0.2851 to 0.6754	Yes	****	<0.0001
934 vs. 923 - control	0.5434	0.3482 to 0.7385	Yes	****	<0.0001
Y1
930 - control vs. 929	-0.1797	-0.3748 to 0.01547	No	ns	0.0817
930 - control vs. 924	-0.251	-0.4461 to -0.05580	Yes	**	0.0071
930 - control vs. 934	-0.1827	-0.3779 to 0.01240	No	ns	0.0743
930 - control vs. 923 - control	0.1137	-0.08142 to 0.3089	No	ns	0.4453
929 vs. 924	-0.07128	-0.2664 to 0.1239	No	ns	0.8186
929 vs. 934	-0.003075	-0.1982 to 0.1921	No	ns	>0.9999
929 vs. 923 - control	0.2934	0.09825 to 0.4885	Yes	**	0.0015
924 vs. 934	0.0682	-0.1269 to 0.2633	No	ns	0.8408
924 vs. 923 - control	0.3647	0.1695 to 0.5598	Yes	****	<0.0001
934 vs. 923 - control	0.2965	0.1013 to 0.4916	Yes	**	0.0013
Y1 M1
930 - control vs. 929	-0.271	-0.4661 to -0.07585	Yes	**	0.0034
930 - control vs. 924	-0.39	-0.5851 to -0.1949	Yes	****	<0.0001
930 - control vs. 934	-0.2224	-0.4176 to -0.02730	Yes	*	0.0198
930 - control vs. 923 - control	0.02103	-0.1741 to 0.2162	No	ns	0.9977
929 vs. 924	-0.119	-0.3141 to 0.07615	No	ns	0.4007
929 vs. 934	0.04855	-0.1466 to 0.2437	No	ns	0.9473
929 vs. 923 - control	0.292	0.09688 to 0.4872	Yes	**	0.0015
924 vs. 934	0.1676	-0.02760 to 0.3627	No	ns	0.1177
924 vs. 923 - control	0.411	0.2159 to 0.6062	Yes	****	<0.0001
934 vs. 923 - control	0.2435	0.04833 to 0.4386	Yes	**	0.0094
930 - control
pre-vac vs. D57	0.0736	-0.1215 to 0.2687	No	ns	0.801
pre-vac vs. post-inf	0.08393	-0.1112 to 0.2791	No	ns	0.7154
pre-vac vs. Y1	-0.006875	-0.2020 to 0.1883	No	ns	>0.9999
pre-vac vs. Y1 M1	0.08777	-0.1074 to 0.2829	No	ns	0.6811
D57 vs. post-inf	0.01033	-0.1848 to 0.2055	No	ns	0.9999
D57 vs. Y1	-0.08048	-0.2756 to 0.1147	No	ns	0.7451
D57 vs. Y1 M1	0.01417	-0.1810 to 0.2093	No	ns	0.9995
post-inf vs. Y1	-0.0908	-0.2859 to 0.1043	No	ns	0.6537
post-inf vs. Y1 M1	0.00385	-0.1913 to 0.1990	No	ns	>0.9999
Y1 vs. Y1 M1	0.09465	-0.1005 to 0.2898	No	ns	0.6184
929
pre-vac vs. D57	-0.3264	-0.5215 to -0.1313	Yes	***	0.0004
pre-vac vs. post-inf	-0.3714	-0.5665 to -0.1762	Yes	****	<0.0001
pre-vac vs. Y1	-0.2411	-0.4363 to -0.04598	Yes	*	0.0102
pre-vac vs. Y1 M1	-0.2378	-0.4329 to -0.04265	Yes	*	0.0115
D57 vs. post-inf	-0.04495	-0.2401 to 0.1502	No	ns	0.9597
D57 vs. Y1	0.08527	-0.1099 to 0.2804	No	ns	0.7035
D57 vs. Y1 M1	0.0886	-0.1065 to 0.2837	No	ns	0.6737
post-inf vs. Y1	0.1302	-0.06492 to 0.3254	No	ns	0.3138
post-inf vs. Y1 M1	0.1336	-0.06160 to 0.3287	No	ns	0.2905
Y1 vs. Y1 M1	0.003325	-0.1918 to 0.1985	No	ns	>0.9999
924
pre-vac vs. D57	-0.5137	-0.7089 to -0.3186	Yes	****	<0.0001
pre-vac vs. post-inf	-0.4837	-0.6789 to -0.2886	Yes	****	<0.0001
pre-vac vs. Y1	-0.2671	-0.4623 to -0.07198	Yes	**	0.0039
pre-vac vs. Y1 M1	-0.3115	-0.5067 to -0.1164	Yes	***	0.0007
D57 vs. post-inf	0.03	-0.1651 to 0.2251	No	ns	0.9909
D57 vs. Y1	0.2466	0.05145 to 0.4417	Yes	**	0.0084
D57 vs. Y1 M1	0.2022	0.007051 to 0.3973	Yes	*	0.0396
post-inf vs. Y1	0.2166	0.02145 to 0.4117	Yes	*	0.0243
post-inf vs. Y1 M1	0.1722	-0.02295 to 0.3673	No	ns	0.1026
Y1 vs. Y1 M1	-0.0444	-0.2395 to 0.1507	No	ns	0.9614
934
pre-vac vs. D57	-0.5105	-0.7056 to -0.3154	Yes	****	<0.0001
pre-vac vs. post-inf	-0.6054	-0.8005 to -0.4102	Yes	****	<0.0001
pre-vac vs. Y1	-0.2575	-0.4526 to -0.06233	Yes	**	0.0056
pre-vac vs. Y1 M1	-0.2025	-0.3977 to -0.007376	Yes	*	0.0392
D57 vs. post-inf	-0.09487	-0.2900 to 0.1003	No	ns	0.6163
D57 vs. Y1	0.253	0.05788 to 0.4482	Yes	**	0.0066
D57 vs. Y1 M1	0.308	0.1128 to 0.5031	Yes	***	0.0008
post-inf vs. Y1	0.3479	0.1528 to 0.5430	Yes	***	0.0002
post-inf vs. Y1 M1	0.4028	0.2077 to 0.5980	Yes	****	<0.0001
Y1 vs. Y1 M1	0.05495	-0.1402 to 0.2501	No	ns	0.9197
923 - control
pre-vac vs. D57	0.01715	-0.1780 to 0.2123	No	ns	0.999
pre-vac vs. post-inf	-0.0835	-0.2786 to 0.1116	No	ns	0.7191
pre-vac vs. Y1	0.0175	-0.1776 to 0.2126	No	ns	0.9989
pre-vac vs. Y1 M1	0.01945	-0.1757 to 0.2146	No	ns	0.9983
D57 vs. post-inf	-0.1007	-0.2958 to 0.09450	No	ns	0.5629
D57 vs. Y1	0.00035	-0.1948 to 0.1955	No	ns	>0.9999
D57 vs. Y1 M1	0.0023	-0.1928 to 0.1974	No	ns	>0.9999
post-inf vs. Y1	0.101	-0.09415 to 0.2961	No	ns	0.5597
post-inf vs. Y1 M1	0.1029	-0.09220 to 0.2981	No	ns	0.5418
Y1 vs. Y1 M1	0.00195	-0.1932 to 0.1971	No	ns	>0.9999
Test details	Mean 1	Mean 2	Mean Diff.	SE of diff.	N1	N2	q	DF
pre-vac
930 - control vs. 929	0.1378	0.0832	0.05458	0.06645	2	2	1.162	25
930 - control vs. 924	0.1378	0.1285	0.0093	0.06645	2	2	0.1979	25
930 - control vs. 934	0.1378	0.06993	0.06785	0.06645	2	2	1.444	25
930 - control vs. 923 - control	0.1378	0.04843	0.08935	0.06645	2	2	1.902	25
929 vs. 924	0.0832	0.1285	-0.04528	0.06645	2	2	0.9636	25
929 vs. 934	0.0832	0.06993	0.01327	0.06645	2	2	0.2825	25
929 vs. 923 - control	0.0832	0.04843	0.03477	0.06645	2	2	0.7401	25
924 vs. 934	0.1285	0.06993	0.05855	0.06645	2	2	1.246	25
924 vs. 923 - control	0.1285	0.04843	0.08005	0.06645	2	2	1.704	25
934 vs. 923 - control	0.06993	0.04843	0.0215	0.06645	2	2	0.4576	25
D57
930 - control vs. 929	0.06418	0.4096	-0.3454	0.06645	2	2	7.352	25
930 - control vs. 924	0.06418	0.6422	-0.578	0.06645	2	2	12.3	25
930 - control vs. 934	0.06418	0.5804	-0.5162	0.06645	2	2	10.99	25
930 - control vs. 923 - control	0.06418	0.03128	0.0329	0.06645	2	2	0.7002	25
929 vs. 924	0.4096	0.6422	-0.2326	0.06645	2	2	4.95	25
929 vs. 934	0.4096	0.5804	-0.1708	0.06645	2	2	3.636	25
929 vs. 923 - control	0.4096	0.03128	0.3783	0.06645	2	2	8.052	25
924 vs. 934	0.6422	0.5804	0.06178	0.06645	2	2	1.315	25
924 vs. 923 - control	0.6422	0.03128	0.6109	0.06645	2	2	13	25
934 vs. 923 - control	0.5804	0.03128	0.5491	0.06645	2	2	11.69	25
post-inf
930 - control vs. 929	0.05385	0.4546	-0.4007	0.06645	2	2	8.528	25
930 - control vs. 924	0.05385	0.6122	-0.5583	0.06645	2	2	11.88	25
930 - control vs. 934	0.05385	0.6753	-0.6214	0.06645	2	2	13.23	25
930 - control vs. 923 - control	0.05385	0.1319	-0.07808	0.06645	2	2	1.662	25
929 vs. 924	0.4546	0.6122	-0.1576	0.06645	2	2	3.355	25
929 vs. 934	0.4546	0.6753	-0.2207	0.06645	2	2	4.698	25
929 vs. 923 - control	0.4546	0.1319	0.3226	0.06645	2	2	6.866	25
924 vs. 934	0.6122	0.6753	-0.0631	0.06645	2	2	1.343	25
924 vs. 923 - control	0.6122	0.1319	0.4803	0.06645	2	2	10.22	25
934 vs. 923 - control	0.6753	0.1319	0.5434	0.06645	2	2	11.56	25
Y1
930 - control vs. 929	0.1447	0.3243	-0.1797	0.06645	2	2	3.824	25
930 - control vs. 924	0.1447	0.3956	-0.251	0.06645	2	2	5.341	25
930 - control vs. 934	0.1447	0.3274	-0.1827	0.06645	2	2	3.889	25
930 - control vs. 923 - control	0.1447	0.03093	0.1137	0.06645	2	2	2.42	25
929 vs. 924	0.3243	0.3956	-0.07128	0.06645	2	2	1.517	25
929 vs. 934	0.3243	0.3274	-0.003075	0.06645	2	2	0.06545	25
929 vs. 923 - control	0.3243	0.03093	0.2934	0.06645	2	2	6.244	25
924 vs. 934	0.3956	0.3274	0.0682	0.06645	2	2	1.452	25
924 vs. 923 - control	0.3956	0.03093	0.3647	0.06645	2	2	7.761	25
934 vs. 923 - control	0.3274	0.03093	0.2965	0.06645	2	2	6.31	25
Y1 M1
930 - control vs. 929	0.05	0.321	-0.271	0.06645	2	2	5.768	25
930 - control vs. 924	0.05	0.44	-0.39	0.06645	2	2	8.3	25
930 - control vs. 934	0.05	0.2725	-0.2224	0.06645	2	2	4.734	25
930 - control vs. 923 - control	0.05	0.02898	0.02103	0.06645	2	2	0.4475	25
929 vs. 924	0.321	0.44	-0.119	0.06645	2	2	2.533	25
929 vs. 934	0.321	0.2725	0.04855	0.06645	2	2	1.033	25
929 vs. 923 - control	0.321	0.02898	0.292	0.06645	2	2	6.215	25
924 vs. 934	0.44	0.2725	0.1676	0.06645	2	2	3.566	25
924 vs. 923 - control	0.44	0.02898	0.411	0.06645	2	2	8.748	25
934 vs. 923 - control	0.2725	0.02898	0.2435	0.06645	2	2	5.182	25
930 - control
pre-vac vs. D57	0.1378	0.06418	0.0736	0.06645	2	2	1.566	25
pre-vac vs. post-inf	0.1378	0.05385	0.08393	0.06645	2	2	1.786	25
pre-vac vs. Y1	0.1378	0.1447	-0.006875	0.06645	2	2	0.1463	25
pre-vac vs. Y1 M1	0.1378	0.05	0.08777	0.06645	2	2	1.868	25
D57 vs. post-inf	0.06418	0.05385	0.01033	0.06645	2	2	0.2197	25
D57 vs. Y1	0.06418	0.1447	-0.08048	0.06645	2	2	1.713	25
D57 vs. Y1 M1	0.06418	0.05	0.01417	0.06645	2	2	0.3017	25
post-inf vs. Y1	0.05385	0.1447	-0.0908	0.06645	2	2	1.932	25
post-inf vs. Y1 M1	0.05385	0.05	0.00385	0.06645	2	2	0.08194	25
Y1 vs. Y1 M1	0.1447	0.05	0.09465	0.06645	2	2	2.014	25
929
pre-vac vs. D57	0.0832	0.4096	-0.3264	0.06645	2	2	6.947	25
pre-vac vs. post-inf	0.0832	0.4546	-0.3714	0.06645	2	2	7.903	25
pre-vac vs. Y1	0.0832	0.3243	-0.2411	0.06645	2	2	5.132	25
pre-vac vs. Y1 M1	0.0832	0.321	-0.2378	0.06645	2	2	5.061	25
D57 vs. post-inf	0.4096	0.4546	-0.04495	0.06645	2	2	0.9567	25
D57 vs. Y1	0.4096	0.3243	0.08527	0.06645	2	2	1.815	25
D57 vs. Y1 M1	0.4096	0.321	0.0886	0.06645	2	2	1.886	25
post-inf vs. Y1	0.4546	0.3243	0.1302	0.06645	2	2	2.772	25
post-inf vs. Y1 M1	0.4546	0.321	0.1336	0.06645	2	2	2.842	25
Y1 vs. Y1 M1	0.3243	0.321	0.003325	0.06645	2	2	0.07077	25
924
pre-vac vs. D57	0.1285	0.6422	-0.5137	0.06645	2	2	10.93	25
pre-vac vs. post-inf	0.1285	0.6122	-0.4837	0.06645	2	2	10.3	25
pre-vac vs. Y1	0.1285	0.3956	-0.2671	0.06645	2	2	5.685	25
pre-vac vs. Y1 M1	0.1285	0.44	-0.3115	0.06645	2	2	6.63	25
D57 vs. post-inf	0.6422	0.6122	0.03	0.06645	2	2	0.6385	25
D57 vs. Y1	0.6422	0.3956	0.2466	0.06645	2	2	5.248	25
D57 vs. Y1 M1	0.6422	0.44	0.2022	0.06645	2	2	4.303	25
post-inf vs. Y1	0.6122	0.3956	0.2166	0.06645	2	2	4.61	25
post-inf vs. Y1 M1	0.6122	0.44	0.1722	0.06645	2	2	3.665	25
Y1 vs. Y1 M1	0.3956	0.44	-0.0444	0.06645	2	2	0.945	25
934
pre-vac vs. D57	0.06993	0.5804	-0.5105	0.06645	2	2	10.86	25
pre-vac vs. post-inf	0.06993	0.6753	-0.6054	0.06645	2	2	12.88	25
pre-vac vs. Y1	0.06993	0.3274	-0.2575	0.06645	2	2	5.48	25
pre-vac vs. Y1 M1	0.06993	0.2725	-0.2025	0.06645	2	2	4.31	25
D57 vs. post-inf	0.5804	0.6753	-0.09487	0.06645	2	2	2.019	25
D57 vs. Y1	0.5804	0.3274	0.253	0.06645	2	2	5.385	25
D57 vs. Y1 M1	0.5804	0.2725	0.308	0.06645	2	2	6.555	25
post-inf vs. Y1	0.6753	0.3274	0.3479	0.06645	2	2	7.404	25
post-inf vs. Y1 M1	0.6753	0.2725	0.4028	0.06645	2	2	8.574	25
Y1 vs. Y1 M1	0.3274	0.2725	0.05495	0.06645	2	2	1.17	25
923 - control
pre-vac vs. D57	0.04843	0.03128	0.01715	0.06645	2	2	0.365	25
pre-vac vs. post-inf	0.04843	0.1319	-0.0835	0.06645	2	2	1.777	25
pre-vac vs. Y1	0.04843	0.03093	0.0175	0.06645	2	2	0.3725	25
pre-vac vs. Y1 M1	0.04843	0.02898	0.01945	0.06645	2	2	0.414	25
D57 vs. post-inf	0.03128	0.1319	-0.1007	0.06645	2	2	2.142	25
D57 vs. Y1	0.03128	0.03093	0.00035	0.06645	2	2	0.007449	25
D57 vs. Y1 M1	0.03128	0.02898	0.0023	0.06645	2	2	0.04895	25
post-inf vs. Y1	0.1319	0.03093	0.101	0.06645	2	2	2.15	25
post-inf vs. Y1 M1	0.1319	0.02898	0.1029	0.06645	2	2	2.191	25
Y1 vs. Y1 M1	0.03093	0.02898	0.00195	0.06645	2	2	0.0415	25
