## Supplemental file S11 for "Evaluation of tick salivary and midgut extracellular vesicles as anti-tick vaccines in White-tailed deer (*Odocoileus virginianus*)"

### Sheet: Nymphs
100 A. americanum nymphs applied to each deer (N=5) on 3/23/2023
Deer #923 only had 98 nymphs applied; Deer #929 chewed off her nymphal patch and only 1 tick was recovered; 3/29/23 10 live nymphs + 1 dead removed from deer 930 (6 days post infestation)
Deer #	Date	tick_ID	nymph weight (g)	comments	Deer #	Date	tick_ID	nymph weight (g)	comments	Deer #	Date	tick_ID	nymph weight (g)	comments	Deer #	Date	tick_ID	nymph weight (g)	comments	Deer #	Date	tick_ID	nymph weight (g)	comments
923	2023-03-28	923-1N	0.0052		924	2023-03-28	924-1N	0.004		929	2023-03-28	929-1N	0.0035	only one nymph survived in the patch/chewed off	930	2023-03-28	930-1N	0.0062		934	2023-03-28	934-1N	0.0085
923	2023-03-28	923-2N	0.0072		924	2023-03-28	924-2N	0.0082							930	2023-03-28	930-2N	0.0102		934	2023-03-28	934-2N	0.0055
923	2023-03-28	923-3N	0.0092		924	2023-03-28	924-3N	0.0093							930	2023-03-28	930-3N	0.0104		934	2023-03-28	934-3N	0.0052
923	2023-03-28	923-4N	0.005		924	2023-03-28	924-4N	0.0071							930	2023-03-28	930-4N	0.0066		934	2023-03-28	934-4N	0.0106
923	2023-03-28	923-5N	0.0017	dead	924	2023-03-28	924-5N	0.0084							930	2023-03-28	930-5N	0.0066		934	2023-03-28	934-5N	0.0048
923	2023-03-28	923-6N	0.011		924	2023-03-28	924-6N	0.0042							930	2023-03-28	930-6N	0.0136		934	2023-03-28	934-6N	0.0102
923	2023-03-28	923-7N	0.0052		924	2023-03-28	924-7N	0.0095							930	2023-03-28	930-7N	0.0045		934	2023-03-28	934-7N	0.0048
923	2023-03-28	923-8N	0.009		924	2023-03-28	924-8N	0.0031							930	2023-03-28	930-8N	0.0072		934	2023-03-28	934-8N	0.0062
923	2023-03-28	923-9N	0.0091		924	2023-03-28	924-9N	0.0107							930	2023-03-28	930-9N	0.0072		934	2023-03-28	934-9N	0.0113
923	2023-03-28	923-10N	0.0068		924	2023-03-28	924-10N	0.0035							930	2023-03-28	930-10N	0.0077		934	2023-03-28	934-10N	0.0076
923	2023-03-28	923-11N	0.0095		924	2023-03-28	924-11N	0.0095							930	2023-03-28	930-11N	0.0107		934	2023-03-28	934-11N	0.0085
923	2023-03-28	923-12N	0.0025	dead	924	2023-03-28	924-12N	0.0044							930	2023-03-28	930-12N	0.0083		934	2023-03-28	934-12N	0.0105
923	2023-03-28	923-13N	0.006		924	2023-03-28	924-13N	0.0041							930	2023-03-28	930-13N	0.0045		934	2023-03-28	934-13N	0.0053
923	2023-03-28	923-14N	0.0102		924	2023-03-28	924-14N	0.0098							930	2023-03-28	930-14N	0.0169		934	2023-03-28	934-14N	0.0055
923	2023-03-28	923-15N	0.0034	dead	924	2023-03-28	924-15N	0.0097							930	2023-03-28	930-15N	0.0119		934	2023-03-28	934-15N	0.0124
923	2023-03-28	923-16N	0.0098		924	2023-03-28	924-16N	0.0101							930	2023-03-28	930-16N	0.005		934	2023-03-28	934-16N	0.0105
923	2023-03-28	923-17N	1e-05	dead	924	2023-03-28	924-17N	0.0127							930	2023-03-28	930-17N	0.0104		934	2023-03-28	934-17N	0.0083
923	2023-03-28	923-18N	0.0027		924	2023-03-28	924-18N	0.0054							930	2023-03-28	930-18N	0.0063		934	2023-03-28	934-18N	0.0054
923	2023-03-28	923-19N	0.0105		924	2023-03-28	924-19N	0.0102							930	2023-03-28	930-19N	0.011		934	2023-03-28	934-19N	0.0039
923	2023-03-28	923-20N	0.0078		924	2023-03-28	924-20N	0.0091							930	2023-03-28	930-20N	0.0114		934	2023-03-28	934-20N	0.0053
923	2023-03-28	923-21N	0.009		924	2023-03-28	924-21N	0.0102							930	2023-03-28	930-21N	0.0056		934	2023-03-28	934-21N	0.0097
923	2023-03-28	923-22N	0.0043	dead	924	2023-03-28	924-22N	0.0095							930	2023-03-28	930-22N	0.0054		934	2023-03-28	934-22N	0.0105
923	2023-03-28	923-23N	0.011		924	2023-03-28	924-23N	0.0099							930	2023-03-28	930-23N	0.0109		934	2023-03-28	934-23N	0.0099
923	2023-03-28	923-24N	0.0045		924	2023-03-28	924-24N	0.0118							930	2023-03-28	930-24N	0.0071		934	2023-03-28	934-24N	0.0122
923	2023-03-28	923-25N	0.0047		924	2023-03-28	924-25N	0.0035							930	2023-03-28	930-25N	0.013		934	2023-03-28	934-25N	0.0111
923	2023-03-28	923-26N	0.0055	dead	924	2023-03-28	924-26N	0.0075							930	2023-03-28	930-26N	0.0064		934	2023-03-28	934-26N	0.0099
923	2023-03-28	923-27N	0.0062		924	2023-03-28	924-27N	0.0097							930	2023-03-28	930-27N	0.0064		934	2023-03-28	934-27N	0.0092
923	2023-03-28	923-28N	0.0074		924	2023-03-28	924-28N	0.0058							930	2023-03-28	930-28N	0.011		934	2023-03-28	934-28N	0.0086
923	2023-03-28	923-29N	0.0036		924	2023-03-28	924-29N	0.0079							930	2023-03-28	930-29N	0.0125		934	2023-03-28	934-29N	0.0072
923	2023-03-28	923-30N	0.0092		924	2023-03-28	924-30N	0.0063							930	2023-03-28	930-30N	0.0073		934	2023-03-28	934-30N	0.0048
923 - 79/98 nymphs accounted for post-infestation; 56 alive; 23 dead; of the 56 live nymphs, 33 molted to adults (13 male, 20 female)					924 - 76/100 nymphs accounted for post-infestation; 73 alive; 3 dead; of the 73 live nymphs, 64 molted to adults (22 male, 42 female)					929 - only 1 nymph surviving in chewed patch, molted into a male					930 - 97/100 nymphs accounted for post-infestation; 95 alive; 2 dead; of the 73 live nymphs, 84 molted to adults (32 male, 52 female)					934 - 86/100 nymphs accounted for post-infestation; 86 alive; of the 86 live nymphs, 84 molted to adults (32 male, 52 female)

### Sheet: Adults - 923
CONTROL
50 pairs A. americanum adults applied to each deer (N=5) on 3/23/2023
4/1/23 noted breach in patch when we got her in chute, not replete ticks remained in patch, pen, run and alley checked for ticks, did not find any
4/2-3/23 she continued to chew and lick patch, no repleat ticks collected
4/4/23 no ticks remain in patch, patch removed, blood collected, released
Deer #	Tick #	Date or repletion	Day post-infestation	weight of dram (g)	Weight of dram + female (g)	Weight of female (g)	Date of oviposition onset	Date of oviposition completion	weight of spent female (g)	Weight of egg mass + dram (g)	Weight of of mass (g)	Date first eggs hatched	% Hatch	Total larvae hatched	Total eggs unhatched	comments
923	923-1	2023-03-31	8	10.1675	10.1891	0.0216	―	―	―	―	―	―	―	―	―	died after being removed from host
923	923-2	2023-03-31	8	10.1983	10.2495	0.0512	―	―	―	―	―	―	―	―	―	died prior to oviposition
923	923-3	2023-04-04	12	10.2073	10.3062	0.0989	2023-04-21	2023-05-18	0.0389	10.2204	0.0131	―	―	―	―	4/21 observed ~3 eggs, very slowly laying, very few eggs; eggs look dry, not viable

### Sheet: Adults - 924
Vaccine
50 pairs A. americanum adults applied to each deer (N=5) on 3/23/2023
4/2/23 single replete female removed from patch
4/3/23 she squished one replete tick in patch, 6 others recovered, no other signs of patch disturbance
4/4/23 patch almost entirely ripped off. 1 replete female collected from patch, 1 dead female collected; Reapplied patch, at least 7 female ticks remain attached
4/5/2023 patch mostly removed, single replete female collected but think she will die, she looks pretty desiccated but legs moving; blood collected, patch removed, released
Deer #	Tick #	Date or repletion	Day post-infestation	weight of dram (g)	Weight of dram + female (g)	Weight of female (g)	Date of oviposition onset	Date of oviposition completion	weight of spent female (g)	Weight of egg mass + dram (g)	Weight of of mass (g)	Date first eggs hatched	% Hatch	Total larvae hatched	Total eggs unhatched	comments
924	924-1	2023-04-02	10	10.2155	10.6083	0.3928	―	―	―	―	―	―	―	―	―	died prior to oviposition/black discarded 4/19
924	924-2	2023-04-03	11	10.3105	10.9314	0.6209	2023-04-17	2024-05-23	0.134	10.597	0.2865	2023-06-14
924	924-3	2023-04-03	11	10.1973	10.7934	0.5961	2023-04-16	2023-05-21	0.1503	10.5431	0.3458	2023-06-13
924	924-4	2023-04-03	11	10.1566	10.6835	0.5269	2023-04-18	2020-05-26	0.143	10.4468	0.2902	2023-06-14
924	924-5	2023-04-03	11	10.2295	10.7312	0.5017	―	―	―	―	―	―	―	―	―	died prior to oviposition/black discarded 4/19
924	924-6	2023-04-03	11	10.2616	10.9046	0.643	―	―	―	―	―	―	―	―	―	died prior to oviposition/black discarded 4/19
924	924-7	2023-04-03	11	10.2562	10.8196	0.5634	2023-04-18	2023-05-23	0.1786	10.5562	0.3	2023-06-15
924	924-8	2023-04-04	12	10.1564	10.5482	0.3918	2023-04-17	2023-05-25	0.1355	10.3476	0.1912	2023-06-13
924	924-9	2023-04-05	13	10.2171	10.2603	0.0432	―	―	―	―	―	―	―	―	―	died prior to oviposition
924	924-10	2023-04-05	13	10.2353	10.2466	0.0113	―	―	―	―	―	―	―	―	―	died prior to oviposition

### Sheet: Adults - 929
Vaccine
50 pairs A. americanum adults applied to each deer (N=5) on 3/23/2023
3/28/23 had almost completely chewed off nymphal patch and had licked a breach into adult patch, reapplied adhesive to adult patch
3/29 - 3/30/23 continue to monitor and replair adult patch, larger patch placed over primary patch; fitted with goat blanket 3/30, can no longer access patch
3/31 - 4/4/23 continues to be irritated and rub on fence and possibly squishing ticks, removed 7 squished ticks but continue to find replete detached females
4/5/2023 two live females removed approximately 18 dead females removed from patch; blood collected, patch removed, released
Deer #	Tick #	Date or repletion	Day post-infestation	weight of dram (g)	Weight of dram + female (g)	Weight of female (g)	Date of oviposition onset	Date of oviposition completion	weight of spent female (g)	Weight of egg mass + dram (g)	Weight of of mass (g)	Date first eggs hatched	% Hatch	Total larvae hatched	Total eggs unhatched	comments
929	929-1	2023-04-02	10	10.1977	10.8156	0.6179	2023-04-16	2023-05-22	0.1084	10.5571	0.3594	2023-06-16
929	929-2	2023-04-02	10	10.2382	10.6796	0.4414	2023-04-15	2023-05-28	0.16	10.4368	0.1986	2023-06-10
929	929-3	2023-04-02	10	10.2618	10.6171	0.3553	2023-04-16	2023-06-01	0.1074	10.4361	0.1743	2023-06-13
929	929-4	2023-04-02	10	10.2205	10.6356	0.4151	2023-04-17	2023-05-29	0.1197	10.4365	0.216	2023-06-13
929	929-5	2023-04-02	10	10.1836	10.7779	0.5943	2023-04-15	2023-06-05	0.1319	10.5213	0.3377	2023-06-10
929	929-6	2023-04-02	10	10.22	10.747	0.527	2023-04-16	2023-06-08	0.1688	10.4745	0.2545	2023-06-13
929	929-7	2023-04-02	10	10.1988	10.4885	0.2897	2023-04-16	2023-05-23	0.106	10.3406	0.1418	2023-06-13
929	929-8	2023-04-02	10	10.2734	10.8852	0.6118	2023-04-17	2023-06-09	0.1606	10.5668	0.2934	2023-06-12
929	929-9	2023-04-02	10	10.2114	10.5654	0.354	2023-04-17	2023-05-28	0.0967	10.3858	0.1744
929	929-10	2023-04-02	10	10.2323	10.8939	0.6616	2023-04-15	2023-06-09	0.1825	10.5675	0.3352	2023-06-13
929	929-11	2023-04-02	10	10.2396	10.5267	0.2871	2023-04-16	2023-06-01	0.0678	10.3706	0.131	2023-06-13
929	929-12	2023-04-03	11	10.2189	10.9088	0.6899	2023-04-17	2023-06-09	0.1773	10.5895	0.3706	2023-06-13
929	929-13	2023-04-03	11	10.2629	10.6838	0.4209	2023-04-17	2023-05-27	0.1191	10.4507	0.1878	2023-06-13
929	929-14	2023-04-03	11	10.221	10.6054	0.3844	2023-04-16	2023-05-20	0.1326	10.3985	0.1775	2023-06-11
929	929-15	2023-04-03	11	10.2298	10.6409	0.4111	2023-04-16	2023-05-20	0.1366	10.4236	0.1938	2023-06-25
929	929-16	2023-04-03	11	10.2273	10.6886	0.4613	2023-04-16	2023-05-30	0.1327	10.466	0.2387	2023-06-11
929	929-17	2023-04-03	11	10.2506	10.5803	0.3297	2023-04-16	2023-05-20	0.1293	10.398	0.1474	2023-07-11
929	929-18	2023-04-03	11	10.2137	10.5823	0.3686	2023-04-16	2023-05-22	0.1213	10.3982	0.1845	2023-06-13
929	929-19	2023-04-03	11	10.2278	10.4026	0.1748	―	―	―	―	―	―	―	―	―	looks to be dying, still moving when placed in vial; died prior to oviposition
929	929-20	2023-04-04	12	10.1403	10.2387	0.0984	―	―	―	―	―	―	―	―	―	died prior to oviposition
929	929-21	2023-04-04	12	10.2372	10.3136	0.0764	―	―	―	―	―	―	―	―	―	looks to be dying, still moving when placed in vial; died prior to oviposition
929	929-22	2023-04-04	12	10.1635	10.237	0.0735	―	―	―	―	―	―	―	―	―	died prior to oviposition
929	929-23	2023-04-04	12	10.2494	10.3006	0.0512	―	―	―	―	―	―	―	―	―	died prior to oviposition
929	929-24	2023-04-05	13	10.153	10.484	0.331	2023-04-28	2023-05-24	0.1095	10.2899	0.1369
929	929-25	2023-04-05	13	10.114	10.2741	0.1601	2023-04-24	2023-06-01	0.06	10.1381	0.0241	2023-06-21

### Sheet: Adults - 930
Control
50 pairs A. americanum adults applied to each deer (N=5) on 3/23/2023
4/3/23 5 squished ticks recovered from patch, patch bloody, must have squished it with the cone
4/4/23 one replete female fell from patch and was accidentally squashed
4/5/2023 all remaining replete females collected, blood collected, patch removed, released
Deer #	Tick #	Date or repletion	Day post-infestation	weight of dram (g)	Weight of dram + female (g)	Weight of female (g)	Date of oviposition onset	Date of oviposition completion	weight of spent female (g)	Weight of egg mass + dram (g)	Weight of of mass (g)	Date first eggs hatched	% Hatch	Total larvae hatched	Total eggs unhatched	comments
930	930-1	2023-04-01	9	10.2299	10.9802	0.7503	―	―	―	―	―	―	―	―	―	died prior to oviposition
930	930-2	2023-04-01	9	10.2432	10.8964	0.6532	―	―	―	―	―	―	―	―	―	died prior to oviposition
930	930-3	2023-04-01	9	10.1658	10.1769	0.0111	―	―	―	―	―	―	―	―	―	died prior to oviposition
930	930-4	2023-04-01	9	10.1861	10.2112	0.0251	―	―	―	―	―	―	―	―	―	died prior to oviposition
930	930-5	2023-04-02	10	10.2508	10.2945	0.0437	2023-04-16	2023-05-24	0.599	10.3691	0.1183	2023-06-14
930	930-6	2023-04-02	10	10.2337	11.077	0.8433	2023-04-15	2023-05-23	0.1513	10.6624	0.4287	2023-06-12
930	930-7	2023-04-02	10	10.2466	10.9218	0.6752	―	―	―	―	―	―	―	―	―	died prior to oviposition
930	930-8	2023-04-02	10	10.2472	10.9219	0.6747	―	―	―	―	―	―	―	―	―	died prior to oviposition
930	930-9	2023-04-03	11	10.212	10.9289	0.7169	2023-04-16	2023-05-21	0.1243	10.6456	0.4336	2023-06-12
930	930-10	2023-04-03	11	10.2187	11.0153	0.7966	2023-04-20	2023-06-02	0.2555	10.5172	0.2985	2023-06-21				May be dying, moving when placed in vial, very black in color; died prior to oviposition
930	930-11	2023-04-03	11	10.1837	10.7072	0.5235	―	―	―	―	―	―	―	―	―	died prior to oviposition; 4/10/23 found covered in fungus, removed, placed in 70% ETOH
930	930-12	2023-04-03	11	10.2424	10.8728	0.6304	2023-04-16	2023-05-24	0.1127	10.6059	0.3635	2023-06-12
930	930-13	2023-04-03	11	10.2405	10.6987	0.4582	2023-04-17	2023-05-23	0.0885	10.5046	0.2641	2023-06-13
930	930-14	2023-04-03	11	10.3053	10.7762	0.4709	2023-04-18	2023-05-29	0.1006	10.5482	0.2429	2023-06-16
930	930-15	2023-04-03	11	10.1413	10.1786	0.0373	―	―	―	―	―	―	―	―	―	died prior to oviposition
930	930-16	2023-04-03	11	10.1557	10.2398	0.0841	―	―	―	―	―	―	―	―	―	died prior to oviposition
930	930-17	2023-04-03	11	10.1513	10.4102	0.2589	―	―	―	―	―	―	―	―	―	never laid eggs; alive on 6/9/23 when discarded; looked as though mouth parts had been sealed shut
930	930-18	2023-04-03	11	10.1594	10.4941	0.3347	2023-04-16	2023-05-20	0.1303	10.2884	0.129	2023-06-13
930	930-19	2023-04-03	11	10.2812	10.5834	0.3022	2023-04-16	2023-05-27	0.0702	10.4416	0.1604	2023-06-12
930	930-20	2023-04-03	11	10.2229	10.4388	0.2159	2023-04-17	2023-05-18	0.0745	10.3017	0.0788	2023-06-13
930	930-21	2023-04-03	11	10.2468	10.3533	0.1065	2023-04-22	2023-05-18	0.0524	10.2646	0.0178
930	930-22	2023-04-04	12	10.251	10.8023	0.5513	2023-04-19	2023-05-23	0.148	10.4956	0.2446	2023-06-21
930	930-23	2023-04-04	12	10.2535	10.871	0.6175	―	―	―	―	―	―	―	―	―	died prior to oviposition/covered in fungus
930	930-24	2023-04-04	12	10.2369	10.6723	0.4354	2023-04-19	2023-05-20	0.0782	10.474	0.2371	2023-06-16
930	930-25	2023-04-04	12	10.1963	10.6448	0.4485	―	―	―	―	―	―	―	―	―	died prior to oviposition/covered in fungus
930	930-26	2023-04-04	12	10.1817	10.9352	0.7535	2023-04-17	2023-05-20	0.1274	10.6207	0.439	2023-06-23
930	930-27	2023-04-04	12	10.2337	10.4501	0.2164	―	―	―	―	―	―	―	―	―	kind of squished alive and moving but not looking great; died prior to oviposition
930	930-28	2023-04-05	13	10.2267	10.8322	0.6055	2023-04-16	2023-05-20	0.1825	10.5575	0.3308	2023-06-12
930	930-29	2023-04-05	13	10.2535	10.7958	0.5423	2023-04-18	2023-06-09	0.1366	10.4985	0.245	2023-06-16
930	930-30	2023-04-05	13	10.1368	10.4804	0.3436	2023-04-18	2023-06-09	0.0773	10.2952	0.1584	2023-06-15
930	930-31	2023-04-05	13	10.1908	10.2872	0.0964	2023-04-21	2023-05-18	0.0397	10.2154	0.0246	2023-06-21
930	930-32	2023-04-05	13	10.1931	10.2119	0.0188	―	―	―	―	―	―	―	―	―	May be dying, barely moving when placed in vial, very black in color; died prior to oviposition
930	930-33	2023-04-05	13	10.2096	10.2287	0.0191	―	―	―	―	―	―	―	―	―	May be dying, barely moving when placed in vial, very black in color; died prior to oviposition

### Sheet: Adults - 934
Vaccine
50 pairs A. americanum adults applied to each deer (N=5) on 3/23/2023
4/2/23 noticed large breach in patch, lost at least 7-8 females that were close to repletion 4/1/23, searched pen, alley, and runs; reapplied patch
4/2/23 When reweighing, I noticed this was actually a nymph that somehow got into the adult patch, so I went ahead and added it to the other nymphs and will reuse 934-4 for a new female (4/2/23)
4/3/23 patch breach, no ticks recovered
4/4/23 patch breach, 1 partially replete female collected from patch, 2 dead/dried females collected; Reapplied patch
4/5/2023 patch mostly removed, single replete female collected 2 others partially replete but think will die, legs barely moving; blood collected, patch removed, released
Deer #	Tick #	Date or repletion	Day post-infestation	weight of dram (g)	Weight of dram + female (g)	Weight of female (g)	Date of oviposition onset	Date of oviposition completion	weight of spent female (g)	Weight of egg mass + dram (g)	Weight of of mass (g)	Date first eggs hatched	% Hatch	Total larvae hatched	Total eggs unhatched	comments
934	934-1	2023-04-01	9	10.2165	10.2246	0.0081	―	―	―	―	―	―	―	―	―	died after detaching from host
934	934-2	2023-04-01	9	10.3445	10.3624	0.0179	―	―	―	―	―	―	―	―	―	died prior to oviposition
934	934-3	2023-04-01	9	10.2488	10.2851	0.0363	―	―	―	―	―	―	―	―	―	died prior to oviposition
934	934-4	2023-04-04	12	10.2603	10.4073	0.147	―	―	―	―	―	―	―	―	―	died during oviposition; eggs look very dry and dark
934	934-5	2023-04-02	10	10.2873	11.0129	0.7256	2023-04-15	2023-06-09	0.1454	10.6837	0.3964	2023-06-12
934	934-6	2023-04-02	10	10.2191	10.7423	0.5232	2023-04-16	2023-05-26	0.1113	10.5098	0.2907	2023-06-12
934	934-7	2023-04-02	10	10.2309	10.6398	0.4089	2023-04-16	2023-05-26	0.0889	10.4552	0.2243	2023-06-12
934	934-8	2023-04-02	10	10.2509	10.7168	0.4659	2023-04-16	2023-05-26	0.1314	10.4945	0.2436	2023-06-12
934	934-9	2023-04-02	10	10.2643	10.6894	0.4251	2023-04-16	2023-05-20	0.1163	10.4982	0.2339	2023-06-13
934	934-10	2023-04-02	10	10.1628	10.6246	0.4618	2023-04-20	2023-06-09	0.1561	10.357	0.1942	2023-06-17
934	934-11	2023-04-05	13	10.2508	10.7854	0.5346	2023-04-18	2023-05-20	0.2367	10.3465	0.0957	―	―	―	―	eggs dry, not viable; MITES NOTED IN VIAL 6/21/23
934	934-12	2023-04-05	13	10.1852	10.2166	0.0314	―	―	―	―	―	―	―	―	―	will probably die, barely moving legs; died prior to oviposition
934	934-13	2023-04-05	13	10.1578	10.1819	0.0241	―	―	―	―	―	―	―	―	―	will probably die, barely moving legs; died prior to oviposition
934	934-14					0
934	934-15					0
934	934-16					0
934	934-17					0
934	934-18					0
934	934-19					0
934	934-20					0
934	934-21					0
934	934-22					0
934	934-23					0
934	934-24					0
934	934-25					0
934	934-26					0
934	934-27					0
934	934-28					0
934	934-29					0
934	934-30					0
934	934-31					0
934	934-32					0
934	934-33					0
934	934-34					0
934	934-35					0
934	934-36					0
934	934-37					0
934	934-38					0
934	934-39					0
934	934-40					0
934	934-41					0
934	934-42					0
934	934-43					0
934	934-44					0
934	934-45					0
934	934-46					0
934	934-47					0
934	934-48					0
934	934-49					0
934	934-50					0

### Sheet: HATCH
Deer #	Tick #	Date or repletion	Day post-infestation	weight of dram (g)	Weight of dram + female (g)	Weight of female (g)	Date of oviposition onset	Date of oviposition completion	weight of spent female (g)	Weight of egg mass + dram (g)	Weight of of mass (g)	Date first eggs hatched	Total larvae hatched (25 cells)	Total eggs unhatched (25 cells)	% Hatch	Avg. larvae hatched (25 cells)	Avg. eggs unhatched (25 cells)	Est. larvae hatched MASS	Est. eggs unhatched MASS
924	924-2	2023-04-03	11	10.3105	10.9314	0.6209	2023-04-17	2024-05-23	0.134	10.597	0.2865	2023-06-14	1020	41	0.961357	40.8	1.64	4080	164
924	924-3	2023-04-03	11	10.1973	10.7934	0.5961	2023-04-16	2023-05-21	0.1503	10.5431	0.3458	2023-06-13	400	538	0.426439	16	21.52	1600	2152
924	924-4	2023-04-03	11	10.1566	10.6835	0.5269	2023-04-18	2020-05-26	0.143	10.4468	0.2902	2023-06-14	831	56	0.936866	33.24	2.24	3324	224
924	924-7	2023-04-03	11	10.2562	10.8196	0.5634	2023-04-18	2023-05-23	0.1786	10.5562	0.3	2023-06-15	621	17	0.973354	24.84	0.68	2484	68
924	924-8	2023-04-04	12	10.1564	10.5482	0.3918	2023-04-17	2023-05-25	0.1355	10.3476	0.1912	2023-06-13	458	190	0.70679	18.32	7.6	1832	760
929	929-1	2023-04-02	10	10.1977	10.8156	0.6179	2023-04-16	2023-05-22	0.1084	10.5571	0.3594	2023-06-16	727	189	0.793668	29.08	7.56	2908	756
929	929-2	2023-04-02	10	10.2382	10.6796	0.4414	2023-04-15	2023-05-28	0.16	10.4368	0.1986	2023-06-10	604	142	0.809651	24.16	5.68	2416	568
929	929-3	2023-04-02	10	10.2618	10.6171	0.3553	2023-04-16	2023-06-01	0.1074	10.4361	0.1743	2023-06-13	698	24	0.966759	27.92	0.96	2792	96
929	929-4	2023-04-02	10	10.2205	10.6356	0.4151	2023-04-17	2023-05-29	0.1197	10.4365	0.216	2023-06-13	561	157	0.781337	22.44	6.28	2244	628
929	929-5	2023-04-02	10	10.1836	10.7779	0.5943	2023-04-15	2023-06-05	0.1319	10.5213	0.3377	2023-06-10	1002	24	0.976608	40.08	0.96	4008	96
929	929-6	2023-04-02	10	10.22	10.747	0.527	2023-04-16	2023-06-08	0.1688	10.4745	0.2545	2023-06-13	962	20	0.979633	38.48	0.8	3848	80
929	929-7	2023-04-02	10	10.1988	10.4885	0.2897	2023-04-16	2023-05-23	0.106	10.3406	0.1418	2023-06-13	379	161	0.701852	15.16	6.44	1516	644
929	929-8	2023-04-02	10	10.2734	10.8852	0.6118	2023-04-17	2023-06-09	0.1606	10.5668	0.2934	2023-06-12	1217	142	0.895511	48.68	5.68	4868	568
929	929-9	2023-04-02	10	10.2114	10.5654	0.354	2023-04-17	2023-05-28	0.0967	10.3858	0.1744		1	635	0.00157233	0.04	25.4	4	2540
929	929-10	2023-04-02	10	10.2323	10.8939	0.6616	2023-04-15	2023-06-09	0.1825	10.5675	0.3352	2023-06-13	245	815	0.231132	9.8	32.6	980	3260
929	929-11	2023-04-02	10	10.2396	10.5267	0.2871	2023-04-16	2023-06-01	0.0678	10.3706	0.131	2023-06-13	357	173	0.673585	14.28	6.92	1428	692
929	929-12	2023-04-03	11	10.2189	10.9088	0.6899	2023-04-17	2023-06-09	0.1773	10.5895	0.3706	2023-06-13	971	88	0.916903	38.84	3.52	3884	352
929	929-13	2023-04-03	11	10.2629	10.6838	0.4209	2023-04-17	2023-05-27	0.1191	10.4507	0.1878	2023-06-13	592	72	0.891566	23.68	2.88	2368	288
929	929-14	2023-04-03	11	10.221	10.6054	0.3844	2023-04-16	2023-05-20	0.1326	10.3985	0.1775	2023-06-11	563	58	0.906602	22.52	2.32	2252	232
929	929-15	2023-04-03	11	10.2298	10.6409	0.4111	2023-04-16	2023-05-20	0.1366	10.4236	0.1938	2023-06-25	2	413	0.00481928	0.08	16.52	8	1652
929	929-16	2023-04-03	11	10.2273	10.6886	0.4613	2023-04-16	2023-05-30	0.1327	10.466	0.2387	2023-06-11	764	96	0.888372	30.56	3.84	3056	384
929	929-17	2023-04-03	11	10.2506	10.5803	0.3297	2023-04-16	2023-05-20	0.1293	10.398	0.1474	2023-07-11	0	467	0	0	18.68	0	1868
929	929-18	2023-04-03	11	10.2137	10.5823	0.3686	2023-04-16	2023-05-22	0.1213	10.3982	0.1845	2023-06-13	262	189	0.580931	10.48	7.56	1048	756
929	929-24	2023-04-05	13	10.153	10.484	0.331	2023-04-28	2023-05-24	0.1095	10.2899	0.1369		239	130	0.647696	9.56	5.2	956	520
929	929-25	2023-04-05	13	10.114	10.2741	0.1601	2023-04-24	2023-06-01	0.06	10.1381	0.0241	2023-06-21	0	104	0	0	4.16	0	416
930	930-5	2023-04-02	10	10.2508	10.2945	0.0437	2023-04-16	2023-05-24	0.599	10.3691	0.1183	2023-06-14	401	15	0.963942	16.04	0.6	1604	60
930	930-6	2023-04-02	10	10.2337	11.077	0.8433	2023-04-15	2023-05-23	0.1513	10.6624	0.4287	2023-06-12	1449	59	0.960875	57.96	2.36	5796	236
930	930-9	2023-04-03	11	10.212	10.9289	0.7169	2023-04-16	2023-05-21	0.1243	10.6456	0.4336	2023-06-12	1365	53	0.962623	54.6	2.12	5460	212
930	930-10	2023-04-03	11	10.2187	11.0153	0.7966	2023-04-20	2023-06-02	0.2555	10.5172	0.2985	2023-06-21	214	212	0.502347	8.56	8.48	856	848
930	930-12	2023-04-03	11	10.2424	10.8728	0.6304	2023-04-16	2023-05-24	0.1127	10.6059	0.3635	2023-06-12	1264	56	0.957576	50.56	2.24	5056	224
930	930-13	2023-04-03	11	10.2405	10.6987	0.4582	2023-04-17	2023-05-23	0.0885	10.5046	0.2641	2023-06-13	872	47	0.948857	34.88	1.88	3488	188
930	930-14	2023-04-03	11	10.3053	10.7762	0.4709	2023-04-18	2023-05-29	0.1006	10.5482	0.2429	2023-06-16	647	186	0.776711	25.88	7.44	2588	744
930	930-18	2023-04-03	11	10.1594	10.4941	0.3347	2023-04-16	2023-05-20	0.1303	10.2884	0.129	2023-06-13	350	5	0.985915	14	0.2	1400	20
930	930-19	2023-04-03	11	10.2812	10.5834	0.3022	2023-04-16	2023-05-27	0.0702	10.4416	0.1604	2023-06-12	476	16	0.96748	19.04	0.64	1904	64
930	930-20	2023-04-03	11	10.2229	10.4388	0.2159	2023-04-17	2023-05-18	0.0745	10.3017	0.0788	2023-06-13	319	16	0.952239	12.76	0.64	1276	64
930	930-21	2023-04-03	11	10.2468	10.3533	0.1065	2023-04-22	2023-05-18	0.0524	10.2646	0.0178		0	50	0	0	2	0	200
930	930-22	2023-04-04	12	10.251	10.8023	0.5513	2023-04-19	2023-05-23	0.148	10.4956	0.2446	2023-06-21	580	168	0.775401	23.2	6.72	2320	672
930	930-24	2023-04-04	12	10.2369	10.6723	0.4354	2023-04-19	2023-05-20	0.0782	10.474	0.2371	2023-06-16	477	199	0.705621	19.08	7.96	1908	796
930	930-26	2023-04-04	12	10.1817	10.9352	0.7535	2023-04-17	2023-05-20	0.1274	10.6207	0.439	2023-06-23	14	1190	0.0116279	0.56	47.6	56	4760
930	930-28	2023-04-05	13	10.2267	10.8322	0.6055	2023-04-16	2023-05-20	0.1825	10.5575	0.3308	2023-06-12	979	21	0.979	39.16	0.84	3916	84
930	930-29	2023-04-05	13	10.2535	10.7958	0.5423	2023-04-18	2023-06-09	0.1366	10.4985	0.245	2023-06-16	377	447	0.457524	15.08	17.88	1508	1788
930	930-30	2023-04-05	13	10.1368	10.4804	0.3436	2023-04-18	2023-06-09	0.0773	10.2952	0.1584	2023-06-15	577	102	0.849779	23.08	4.08	2308	408
930	930-31	2023-04-05	13	10.1908	10.2872	0.0964	2023-04-21	2023-05-18	0.0397	10.2154	0.0246	2023-06-21	26	28	0.481481	1.04	1.12	104	112
934	934-5	2023-04-02	10	10.2873	11.0129	0.7256	2023-04-15	2023-06-09	0.1454	10.6837	0.3964	2023-06-12	1220	365	0.769716	48.8	14.6	4880	1460
934	934-6	2023-04-02	10	10.2191	10.7423	0.5232	2023-04-16	2023-05-26	0.1113	10.5098	0.2907	2023-06-12	875	125	0.875	35	5	3500	500
934	934-7	2023-04-02	10	10.2309	10.6398	0.4089	2023-04-16	2023-05-26	0.0889	10.4552	0.2243	2023-06-12	698	15	0.978962	27.92	0.6	2792	60
934	934-8	2023-04-02	10	10.2509	10.7168	0.4659	2023-04-16	2023-05-26	0.1314	10.4945	0.2436	2023-06-12	491	170	0.742814	19.64	6.8	1964	680
934	934-9	2023-04-02	10	10.2643	10.6894	0.4251	2023-04-16	2023-05-20	0.1163	10.4982	0.2339	2023-06-13	980	17	0.982949	39.2	0.68	3920	68
934	934-10	2023-04-02	10	10.1628	10.6246	0.4618	2023-04-20	2023-06-09	0.1561	10.357	0.1942	2023-06-17	373	147	0.717308	14.92	5.88	1492	588
934	934-11	2023-04-05	13	10.2508	10.7854	0.5346	2023-04-18	2023-05-20	0.2367	10.3465	0.0957	―	0	339	0	0	13.56	0	1356
