## Supplemental file S10 for "Evaluation of tick salivary and midgut extracellular vesicles as anti-tick vaccines in White-tailed deer (*Odocoileus virginianus*)"

### Sheet: EV MG Deer IgG Total Y1M1 group
	Controls	Controls	Controls	Controls	Controls	Controls	Vaccinated	Vaccinated	Vaccinated	Vaccinated	Vaccinated	Vaccinated
pre-vac	0.13675	0.2149	0.0529	0.0495			0.0867	0.0473	0.06045	0.0218	0.0702	0.02405
D57	0.0742	0.0776	0.03395	0.03815			0.7728	0.4257	0.8117	0.39625	0.82425	0.4099
post-inf	0.04015	0.0542	0.08015	0.07835			0.7715	0.51885	0.79785	0.3748	0.8342	0.49555
Y1	0.1329	0.22225	0.0554	0.0595			0.69295	0.47045	0.5797	0.29255	0.5529	0.3023
Y1 M1	0.0423	0.1168	0.0539	0.06015			0.6544	0.5885	0.6188	0.30955	0.57005	0.31095

### Sheet: 2way ANOVA EV MG Y1M1 group
Table Analyzed	EV MG Deer IgG Total Y1M1 grouped
Two-way ANOVA	Ordinary
Alpha	0.05
Source of Variation	% of total variation	P value	P value summary	Significant?
Interaction	17.02	<0.0001	****	Yes
Day	11.91	0.0006	***	Yes
Vaccinated	44.8	<0.0001	****	Yes
ANOVA table	SS (Type III)	DF	MS	F (DFn, DFd)	P value
Interaction	0.6327	4	0.1582	F (4, 40) = 8.860	P<0.0001
Day	0.4428	4	0.1107	F (4, 40) = 6.201	P=0.0006
Vaccinated	1.665	1	1.665	F (1, 40) = 93.28	P<0.0001
Residual	0.7142	40	0.01785
Difference between column means
Predicted (LS) mean of Controls	0.0837
Predicted (LS) mean of Vaccinated	0.4562
Difference between predicted means	-0.3725
SE of difference	0.03857
95% CI of difference	-0.4505 to -0.2946
Data summary
Number of columns (Vaccinated)	2
Number of rows (Day)	5
Number of values	50

### Sheet: 2way ANOVA EV MG Y1M1 group mul
Compare cell means with others in its row and its column
Number of families	7
Number of comparisons per row family	1
Number of comparisons per column family	10
Alpha	0.05
Tukey's multiple comparisons test	Predicted (LS) mean diff.	95.00% CI of diff.	Below threshold?	Summary	Adjusted P Value
pre-vac
Controls vs. Vaccinated	0.06176	-0.1126 to 0.2361	No	ns	0.4781
D57
Controls vs. Vaccinated	-0.5508	-0.7251 to -0.3765	Yes	****	<0.0001
post-inf
Controls vs. Vaccinated	-0.5689	-0.7432 to -0.3946	Yes	****	<0.0001
Y1
Controls vs. Vaccinated	-0.3643	-0.5386 to -0.1900	Yes	***	0.0001
Y1 M1
Controls vs. Vaccinated	-0.4404	-0.6147 to -0.2661	Yes	****	<0.0001
Controls
pre-vac vs. D57	0.05754	-0.2123 to 0.3274	No	ns	0.9729
pre-vac vs. post-inf	0.0503	-0.2196 to 0.3202	No	ns	0.9834
pre-vac vs. Y1	-0.004	-0.2739 to 0.2659	No	ns	>0.9999
pre-vac vs. Y1 M1	0.04523	-0.2246 to 0.3151	No	ns	0.9889
D57 vs. post-inf	-0.007237	-0.2771 to 0.2626	No	ns	>0.9999
D57 vs. Y1	-0.06154	-0.3314 to 0.2083	No	ns	0.9654
D57 vs. Y1 M1	-0.01231	-0.2822 to 0.2575	No	ns	>0.9999
post-inf vs. Y1	-0.0543	-0.3242 to 0.2156	No	ns	0.978
post-inf vs. Y1 M1	-0.005075	-0.2749 to 0.2648	No	ns	>0.9999
Y1 vs. Y1 M1	0.04923	-0.2206 to 0.3191	No	ns	0.9847
Vaccinated
pre-vac vs. D57	-0.555	-0.7753 to -0.3347	Yes	****	<0.0001
pre-vac vs. post-inf	-0.5804	-0.8007 to -0.3600	Yes	****	<0.0001
pre-vac vs. Y1	-0.4301	-0.6504 to -0.2097	Yes	****	<0.0001
pre-vac vs. Y1 M1	-0.457	-0.6773 to -0.2366	Yes	****	<0.0001
D57 vs. post-inf	-0.02536	-0.2457 to 0.1950	No	ns	0.9974
D57 vs. Y1	0.125	-0.09537 to 0.3453	No	ns	0.4939
D57 vs. Y1 M1	0.09806	-0.1223 to 0.3184	No	ns	0.71
post-inf vs. Y1	0.1503	-0.07002 to 0.3706	No	ns	0.3094
post-inf vs. Y1 M1	0.1234	-0.09692 to 0.3437	No	ns	0.5062
Y1 vs. Y1 M1	-0.0269	-0.2472 to 0.1934	No	ns	0.9967
Test details	Predicted (LS) mean 1	Predicted (LS) mean 2	Predicted (LS) mean diff.	SE of diff.	N1	N2	q	DF
pre-vac
Controls vs. Vaccinated	0.1135	0.05175	0.06176	0.08625	4	6	1.013	40
D57
Controls vs. Vaccinated	0.05598	0.6068	-0.5508	0.08625	4	6	9.031	40
post-inf
Controls vs. Vaccinated	0.06321	0.6321	-0.5689	0.08625	4	6	9.328	40
Y1
Controls vs. Vaccinated	0.1175	0.4818	-0.3643	0.08625	4	6	5.973	40
Y1 M1
Controls vs. Vaccinated	0.06829	0.5087	-0.4404	0.08625	4	6	7.221	40
Controls
pre-vac vs. D57	0.1135	0.05598	0.05754	0.09448	4	4	0.8612	40
pre-vac vs. post-inf	0.1135	0.06321	0.0503	0.09448	4	4	0.7529	40
pre-vac vs. Y1	0.1135	0.1175	-0.004	0.09448	4	4	0.05987	40
pre-vac vs. Y1 M1	0.1135	0.06829	0.04523	0.09448	4	4	0.6769	40
D57 vs. post-inf	0.05598	0.06321	-0.007237	0.09448	4	4	0.1083	40
D57 vs. Y1	0.05598	0.1175	-0.06154	0.09448	4	4	0.9211	40
D57 vs. Y1 M1	0.05598	0.06829	-0.01231	0.09448	4	4	0.1843	40
post-inf vs. Y1	0.06321	0.1175	-0.0543	0.09448	4	4	0.8128	40
post-inf vs. Y1 M1	0.06321	0.06829	-0.005075	0.09448	4	4	0.07596	40
Y1 vs. Y1 M1	0.1175	0.06829	0.04923	0.09448	4	4	0.7368	40
Vaccinated
pre-vac vs. D57	0.05175	0.6068	-0.555	0.07714	6	6	10.17	40
pre-vac vs. post-inf	0.05175	0.6321	-0.5804	0.07714	6	6	10.64	40
pre-vac vs. Y1	0.05175	0.4818	-0.4301	0.07714	6	6	7.884	40
pre-vac vs. Y1 M1	0.05175	0.5087	-0.457	0.07714	6	6	8.377	40
D57 vs. post-inf	0.6068	0.6321	-0.02536	0.07714	6	6	0.4649	40
D57 vs. Y1	0.6068	0.4818	0.125	0.07714	6	6	2.291	40
D57 vs. Y1 M1	0.6068	0.5087	0.09806	0.07714	6	6	1.798	40
post-inf vs. Y1	0.6321	0.4818	0.1503	0.07714	6	6	2.756	40
post-inf vs. Y1 M1	0.6321	0.5087	0.1234	0.07714	6	6	2.262	40
Y1 vs. Y1 M1	0.4818	0.5087	-0.0269	0.07714	6	6	0.4931	40

### Sheet: EV MG IgG Y1M1 data individual
	930 - control	930 - control	929	929	924	924	934	934	923 - control	923 - control
pre-vac	0.13675	0.2149	0.0867	0.0473	0.06045	0.0218	0.0702	0.02405	0.0529	0.0495
D57	0.0742	0.0776	0.7728	0.4257	0.8117	0.39625	0.82425	0.4099	0.03395	0.03815
post-inf	0.04015	0.0542	0.7715	0.51885	0.79785	0.3748	0.8342	0.49555	0.08015	0.07835
Y1	0.1329	0.22225	0.69295	0.47045	0.5797	0.29255	0.5529	0.3023	0.0554	0.0595
Y1 M1	0.0423	0.1168	0.6544	0.5885	0.6188	0.30955	0.57005	0.31095	0.0539	0.06015

### Sheet: 2way ANOVA of EV MG individual
Table Analyzed	EV MG Deer IgG Total Y1M1
Two-way ANOVA	Ordinary
Alpha	0.05
Source of Variation	% of total variation	P value	P value summary	Significant?
Interaction	18.66	0.0926	ns	No
Day	18.96	0.0005	***	Yes
Vaccination	46.11	<0.0001	****	Yes
ANOVA table	SS	DF	MS	F (DFn, DFd)	P value
Interaction	0.6936	16	0.04335	F (16, 25) = 1.792	P=0.0926
Day	0.7048	4	0.1762	F (4, 25) = 7.286	P=0.0005
Vaccination	1.714	4	0.4285	F (4, 25) = 17.72	P<0.0001
Residual	0.6046	25	0.02418
Data summary
Number of columns (Vaccination)	5
Number of rows (Day)	5
Number of values	50

### Sheet: 2way ANOVA of EVMG muindividual
Compare cell means with others in its row and its column
Number of families	10
Number of comparisons per row family	10
Number of comparisons per column family	10
Alpha	0.05
Tukey's multiple comparisons test	Mean Diff.	95.00% CI of diff.	Below threshold?	Summary	Adjusted P Value
pre-vac
930 - control vs. 929	0.1088	-0.3479 to 0.5656	No	ns	0.9546
930 - control vs. 924	0.1347	-0.3220 to 0.5914	No	ns	0.9065
930 - control vs. 934	0.1287	-0.3280 to 0.5854	No	ns	0.9195
930 - control vs. 923 - control	0.1246	-0.3321 to 0.5814	No	ns	0.9277
929 vs. 924	0.02588	-0.4309 to 0.4826	No	ns	0.9998
929 vs. 934	0.01988	-0.4369 to 0.4766	No	ns	>0.9999
929 vs. 923 - control	0.0158	-0.4409 to 0.4725	No	ns	>0.9999
924 vs. 934	-0.006	-0.4627 to 0.4507	No	ns	>0.9999
924 vs. 923 - control	-0.01008	-0.4668 to 0.4467	No	ns	>0.9999
934 vs. 923 - control	-0.004075	-0.4608 to 0.4527	No	ns	>0.9999
D57
930 - control vs. 929	-0.5233	-0.9801 to -0.06662	Yes	*	0.019
930 - control vs. 924	-0.5281	-0.9848 to -0.07135	Yes	*	0.0177
930 - control vs. 934	-0.5412	-0.9979 to -0.08445	Yes	*	0.0146
930 - control vs. 923 - control	0.03985	-0.4169 to 0.4966	No	ns	0.999
929 vs. 924	-0.004725	-0.4615 to 0.4520	No	ns	>0.9999
929 vs. 934	-0.01782	-0.4746 to 0.4389	No	ns	>0.9999
929 vs. 923 - control	0.5632	0.1065 to 1.020	Yes	*	0.0104
924 vs. 934	-0.0131	-0.4698 to 0.4436	No	ns	>0.9999
924 vs. 923 - control	0.5679	0.1112 to 1.025	Yes	**	0.0097
934 vs. 923 - control	0.581	0.1243 to 1.038	Yes	**	0.0079
post-inf
930 - control vs. 929	-0.598	-1.055 to -0.1413	Yes	**	0.006
930 - control vs. 924	-0.5392	-0.9959 to -0.08242	Yes	*	0.015
930 - control vs. 934	-0.6177	-1.074 to -0.1610	Yes	**	0.0044
930 - control vs. 923 - control	-0.03208	-0.4888 to 0.4247	No	ns	0.9996
929 vs. 924	0.05885	-0.3979 to 0.5156	No	ns	0.9954
929 vs. 934	-0.0197	-0.4764 to 0.4370	No	ns	>0.9999
929 vs. 923 - control	0.5659	0.1092 to 1.023	Yes	**	0.01
924 vs. 934	-0.07855	-0.5353 to 0.3782	No	ns	0.9861
924 vs. 923 - control	0.5071	0.05035 to 0.9638	Yes	*	0.0243
934 vs. 923 - control	0.5856	0.1289 to 1.042	Yes	**	0.0073
Y1
930 - control vs. 929	-0.4041	-0.8609 to 0.05260	No	ns	0.1011
930 - control vs. 924	-0.2585	-0.7153 to 0.1982	No	ns	0.4738
930 - control vs. 934	-0.25	-0.7068 to 0.2067	No	ns	0.5064
930 - control vs. 923 - control	0.1201	-0.3366 to 0.5769	No	ns	0.9362
929 vs. 924	0.1456	-0.3112 to 0.6023	No	ns	0.8801
929 vs. 934	0.1541	-0.3026 to 0.6108	No	ns	0.8569
929 vs. 923 - control	0.5243	0.06752 to 0.9810	Yes	*	0.0188
924 vs. 934	0.008525	-0.4482 to 0.4653	No	ns	>0.9999
924 vs. 923 - control	0.3787	-0.07805 to 0.8354	No	ns	0.1389
934 vs. 923 - control	0.3702	-0.08658 to 0.8269	No	ns	0.1539
Y1 M1
930 - control vs. 929	-0.5419	-0.9986 to -0.08517	Yes	*	0.0144
930 - control vs. 924	-0.3846	-0.8414 to 0.07210	No	ns	0.1292
930 - control vs. 934	-0.361	-0.8177 to 0.09578	No	ns	0.1716
930 - control vs. 923 - control	0.02252	-0.4342 to 0.4793	No	ns	0.9999
929 vs. 924	0.1573	-0.2995 to 0.6140	No	ns	0.8477
929 vs. 934	0.1809	-0.2758 to 0.6377	No	ns	0.7714
929 vs. 923 - control	0.5644	0.1077 to 1.021	Yes	*	0.0102
924 vs. 934	0.02367	-0.4331 to 0.4804	No	ns	0.9999
924 vs. 923 - control	0.4071	-0.04958 to 0.8639	No	ns	0.0973
934 vs. 923 - control	0.3835	-0.07325 to 0.8402	No	ns	0.131
930 - control
pre-vac vs. D57	0.09992	-0.3568 to 0.5567	No	ns	0.9665
pre-vac vs. post-inf	0.1287	-0.3281 to 0.5854	No	ns	0.9196
pre-vac vs. Y1	-0.00175	-0.4585 to 0.4550	No	ns	>0.9999
pre-vac vs. Y1 M1	0.09628	-0.3605 to 0.5530	No	ns	0.9706
D57 vs. post-inf	0.02873	-0.4280 to 0.4855	No	ns	0.9997
D57 vs. Y1	-0.1017	-0.5584 to 0.3551	No	ns	0.9643
D57 vs. Y1 M1	-0.00365	-0.4604 to 0.4531	No	ns	>0.9999
post-inf vs. Y1	-0.1304	-0.5871 to 0.3263	No	ns	0.916
post-inf vs. Y1 M1	-0.03237	-0.4891 to 0.4244	No	ns	0.9996
Y1 vs. Y1 M1	0.09803	-0.3587 to 0.5548	No	ns	0.9687
929
pre-vac vs. D57	-0.5323	-0.9890 to -0.07552	Yes	*	0.0167
pre-vac vs. post-inf	-0.5782	-1.035 to -0.1214	Yes	**	0.0082
pre-vac vs. Y1	-0.5147	-0.9714 to -0.05797	Yes	*	0.0217
pre-vac vs. Y1 M1	-0.5544	-1.011 to -0.09772	Yes	*	0.0119
D57 vs. post-inf	-0.04592	-0.5027 to 0.4108	No	ns	0.9982
D57 vs. Y1	0.01755	-0.4392 to 0.4743	No	ns	>0.9999
D57 vs. Y1 M1	-0.0222	-0.4789 to 0.4345	No	ns	0.9999
post-inf vs. Y1	0.06347	-0.3933 to 0.5202	No	ns	0.9938
post-inf vs. Y1 M1	0.02373	-0.4330 to 0.4805	No	ns	0.9999
Y1 vs. Y1 M1	-0.03975	-0.4965 to 0.4170	No	ns	0.999
924
pre-vac vs. D57	-0.5629	-1.020 to -0.1061	Yes	*	0.0104
pre-vac vs. post-inf	-0.5452	-1.002 to -0.08847	Yes	*	0.0137
pre-vac vs. Y1	-0.395	-0.8517 to 0.06173	No	ns	0.1135
pre-vac vs. Y1 M1	-0.423	-0.8798 to 0.03368	No	ns	0.079
D57 vs. post-inf	0.01765	-0.4391 to 0.4744	No	ns	>0.9999
D57 vs. Y1	0.1679	-0.2889 to 0.6246	No	ns	0.8153
D57 vs. Y1 M1	0.1398	-0.3169 to 0.5965	No	ns	0.8946
post-inf vs. Y1	0.1502	-0.3065 to 0.6069	No	ns	0.8678
post-inf vs. Y1 M1	0.1222	-0.3346 to 0.5789	No	ns	0.9325
Y1 vs. Y1 M1	-0.02805	-0.4848 to 0.4287	No	ns	0.9997
934
pre-vac vs. D57	-0.5699	-1.027 to -0.1132	Yes	**	0.0094
pre-vac vs. post-inf	-0.6178	-1.074 to -0.1610	Yes	**	0.0044
pre-vac vs. Y1	-0.3805	-0.8372 to 0.07625	No	ns	0.1359
pre-vac vs. Y1 M1	-0.3934	-0.8501 to 0.06335	No	ns	0.1159
D57 vs. post-inf	-0.0478	-0.5045 to 0.4089	No	ns	0.9979
D57 vs. Y1	0.1895	-0.2673 to 0.6462	No	ns	0.741
D57 vs. Y1 M1	0.1766	-0.2802 to 0.6333	No	ns	0.7865
post-inf vs. Y1	0.2373	-0.2195 to 0.6940	No	ns	0.5562
post-inf vs. Y1 M1	0.2244	-0.2324 to 0.6811	No	ns	0.6071
Y1 vs. Y1 M1	-0.0129	-0.4696 to 0.4438	No	ns	>0.9999
923 - control
pre-vac vs. D57	0.01515	-0.4416 to 0.4719	No	ns	>0.9999
pre-vac vs. post-inf	-0.02805	-0.4848 to 0.4287	No	ns	0.9997
pre-vac vs. Y1	-0.00625	-0.4630 to 0.4505	No	ns	>0.9999
pre-vac vs. Y1 M1	-0.005825	-0.4626 to 0.4509	No	ns	>0.9999
D57 vs. post-inf	-0.0432	-0.4999 to 0.4135	No	ns	0.9986
D57 vs. Y1	-0.0214	-0.4781 to 0.4353	No	ns	>0.9999
D57 vs. Y1 M1	-0.02097	-0.4777 to 0.4358	No	ns	>0.9999
post-inf vs. Y1	0.0218	-0.4349 to 0.4785	No	ns	>0.9999
post-inf vs. Y1 M1	0.02223	-0.4345 to 0.4790	No	ns	0.9999
Y1 vs. Y1 M1	0.000425	-0.4563 to 0.4572	No	ns	>0.9999
Test details	Mean 1	Mean 2	Mean Diff.	SE of diff.	N1	N2	q	DF
pre-vac
930 - control vs. 929	0.1758	0.067	0.1088	0.1555	2	2	0.9896	25
930 - control vs. 924	0.1758	0.04112	0.1347	0.1555	2	2	1.225	25
930 - control vs. 934	0.1758	0.04712	0.1287	0.1555	2	2	1.17	25
930 - control vs. 923 - control	0.1758	0.0512	0.1246	0.1555	2	2	1.133	25
929 vs. 924	0.067	0.04112	0.02588	0.1555	2	2	0.2353	25
929 vs. 934	0.067	0.04712	0.01988	0.1555	2	2	0.1807	25
929 vs. 923 - control	0.067	0.0512	0.0158	0.1555	2	2	0.1437	25
924 vs. 934	0.04112	0.04712	-0.006	0.1555	2	2	0.05456	25
924 vs. 923 - control	0.04112	0.0512	-0.01008	0.1555	2	2	0.09162	25
934 vs. 923 - control	0.04712	0.0512	-0.004075	0.1555	2	2	0.03706	25
D57
930 - control vs. 929	0.0759	0.5993	-0.5233	0.1555	2	2	4.759	25
930 - control vs. 924	0.0759	0.604	-0.5281	0.1555	2	2	4.802	25
930 - control vs. 934	0.0759	0.6171	-0.5412	0.1555	2	2	4.921	25
930 - control vs. 923 - control	0.0759	0.03605	0.03985	0.1555	2	2	0.3624	25
929 vs. 924	0.5993	0.604	-0.004725	0.1555	2	2	0.04297	25
929 vs. 934	0.5993	0.6171	-0.01782	0.1555	2	2	0.1621	25
929 vs. 923 - control	0.5993	0.03605	0.5632	0.1555	2	2	5.122	25
924 vs. 934	0.604	0.6171	-0.0131	0.1555	2	2	0.1191	25
924 vs. 923 - control	0.604	0.03605	0.5679	0.1555	2	2	5.165	25
934 vs. 923 - control	0.6171	0.03605	0.581	0.1555	2	2	5.284	25
post-inf
930 - control vs. 929	0.04717	0.6452	-0.598	0.1555	2	2	5.438	25
930 - control vs. 924	0.04717	0.5863	-0.5392	0.1555	2	2	4.903	25
930 - control vs. 934	0.04717	0.6649	-0.6177	0.1555	2	2	5.617	25
930 - control vs. 923 - control	0.04717	0.07925	-0.03208	0.1555	2	2	0.2917	25
929 vs. 924	0.6452	0.5863	0.05885	0.1555	2	2	0.5352	25
929 vs. 934	0.6452	0.6649	-0.0197	0.1555	2	2	0.1791	25
929 vs. 923 - control	0.6452	0.07925	0.5659	0.1555	2	2	5.146	25
924 vs. 934	0.5863	0.6649	-0.07855	0.1555	2	2	0.7143	25
924 vs. 923 - control	0.5863	0.07925	0.5071	0.1555	2	2	4.611	25
934 vs. 923 - control	0.6649	0.07925	0.5856	0.1555	2	2	5.326	25
Y1
930 - control vs. 929	0.1776	0.5817	-0.4041	0.1555	2	2	3.675	25
930 - control vs. 924	0.1776	0.4361	-0.2585	0.1555	2	2	2.351	25
930 - control vs. 934	0.1776	0.4276	-0.25	0.1555	2	2	2.274	25
930 - control vs. 923 - control	0.1776	0.05745	0.1201	0.1555	2	2	1.092	25
929 vs. 924	0.5817	0.4361	0.1456	0.1555	2	2	1.324	25
929 vs. 934	0.5817	0.4276	0.1541	0.1555	2	2	1.401	25
929 vs. 923 - control	0.5817	0.05745	0.5243	0.1555	2	2	4.767	25
924 vs. 934	0.4361	0.4276	0.008525	0.1555	2	2	0.07752	25
924 vs. 923 - control	0.4361	0.05745	0.3787	0.1555	2	2	3.444	25
934 vs. 923 - control	0.4276	0.05745	0.3702	0.1555	2	2	3.366	25
Y1 M1
930 - control vs. 929	0.07955	0.6214	-0.5419	0.1555	2	2	4.928	25
930 - control vs. 924	0.07955	0.4642	-0.3846	0.1555	2	2	3.498	25
930 - control vs. 934	0.07955	0.4405	-0.361	0.1555	2	2	3.282	25
930 - control vs. 923 - control	0.07955	0.05702	0.02252	0.1555	2	2	0.2048	25
929 vs. 924	0.6214	0.4642	0.1573	0.1555	2	2	1.43	25
929 vs. 934	0.6214	0.4405	0.1809	0.1555	2	2	1.646	25
929 vs. 923 - control	0.6214	0.05702	0.5644	0.1555	2	2	5.133	25
924 vs. 934	0.4642	0.4405	0.02367	0.1555	2	2	0.2153	25
924 vs. 923 - control	0.4642	0.05702	0.4071	0.1555	2	2	3.703	25
934 vs. 923 - control	0.4405	0.05702	0.3835	0.1555	2	2	3.487	25
930 - control
pre-vac vs. D57	0.1758	0.0759	0.09992	0.1555	2	2	0.9087	25
pre-vac vs. post-inf	0.1758	0.04717	0.1287	0.1555	2	2	1.17	25
pre-vac vs. Y1	0.1758	0.1776	-0.00175	0.1555	2	2	0.01591	25
pre-vac vs. Y1 M1	0.1758	0.07955	0.09628	0.1555	2	2	0.8755	25
D57 vs. post-inf	0.0759	0.04717	0.02873	0.1555	2	2	0.2612	25
D57 vs. Y1	0.0759	0.1776	-0.1017	0.1555	2	2	0.9246	25
D57 vs. Y1 M1	0.0759	0.07955	-0.00365	0.1555	2	2	0.03319	25
post-inf vs. Y1	0.04717	0.1776	-0.1304	0.1555	2	2	1.186	25
post-inf vs. Y1 M1	0.04717	0.07955	-0.03237	0.1555	2	2	0.2944	25
Y1 vs. Y1 M1	0.1776	0.07955	0.09803	0.1555	2	2	0.8914	25
929
pre-vac vs. D57	0.067	0.5993	-0.5323	0.1555	2	2	4.84	25
pre-vac vs. post-inf	0.067	0.6452	-0.5782	0.1555	2	2	5.258	25
pre-vac vs. Y1	0.067	0.5817	-0.5147	0.1555	2	2	4.681	25
pre-vac vs. Y1 M1	0.067	0.6214	-0.5544	0.1555	2	2	5.042	25
D57 vs. post-inf	0.5993	0.6452	-0.04592	0.1555	2	2	0.4176	25
D57 vs. Y1	0.5993	0.5817	0.01755	0.1555	2	2	0.1596	25
D57 vs. Y1 M1	0.5993	0.6214	-0.0222	0.1555	2	2	0.2019	25
post-inf vs. Y1	0.6452	0.5817	0.06347	0.1555	2	2	0.5772	25
post-inf vs. Y1 M1	0.6452	0.6214	0.02373	0.1555	2	2	0.2157	25
Y1 vs. Y1 M1	0.5817	0.6214	-0.03975	0.1555	2	2	0.3615	25
924
pre-vac vs. D57	0.04112	0.604	-0.5629	0.1555	2	2	5.118	25
pre-vac vs. post-inf	0.04112	0.5863	-0.5452	0.1555	2	2	4.958	25
pre-vac vs. Y1	0.04112	0.4361	-0.395	0.1555	2	2	3.592	25
pre-vac vs. Y1 M1	0.04112	0.4642	-0.423	0.1555	2	2	3.847	25
D57 vs. post-inf	0.604	0.5863	0.01765	0.1555	2	2	0.1605	25
D57 vs. Y1	0.604	0.4361	0.1679	0.1555	2	2	1.526	25
D57 vs. Y1 M1	0.604	0.4642	0.1398	0.1555	2	2	1.271	25
post-inf vs. Y1	0.5863	0.4361	0.1502	0.1555	2	2	1.366	25
post-inf vs. Y1 M1	0.5863	0.4642	0.1222	0.1555	2	2	1.111	25
Y1 vs. Y1 M1	0.4361	0.4642	-0.02805	0.1555	2	2	0.2551	25
934
pre-vac vs. D57	0.04712	0.6171	-0.5699	0.1555	2	2	5.183	25
pre-vac vs. post-inf	0.04712	0.6649	-0.6178	0.1555	2	2	5.618	25
pre-vac vs. Y1	0.04712	0.4276	-0.3805	0.1555	2	2	3.46	25
pre-vac vs. Y1 M1	0.04712	0.4405	-0.3934	0.1555	2	2	3.577	25
D57 vs. post-inf	0.6171	0.6649	-0.0478	0.1555	2	2	0.4347	25
D57 vs. Y1	0.6171	0.4276	0.1895	0.1555	2	2	1.723	25
D57 vs. Y1 M1	0.6171	0.4405	0.1766	0.1555	2	2	1.606	25
post-inf vs. Y1	0.6649	0.4276	0.2373	0.1555	2	2	2.158	25
post-inf vs. Y1 M1	0.6649	0.4405	0.2244	0.1555	2	2	2.04	25
Y1 vs. Y1 M1	0.4276	0.4405	-0.0129	0.1555	2	2	0.1173	25
923 - control
pre-vac vs. D57	0.0512	0.03605	0.01515	0.1555	2	2	0.1378	25
pre-vac vs. post-inf	0.0512	0.07925	-0.02805	0.1555	2	2	0.2551	25
pre-vac vs. Y1	0.0512	0.05745	-0.00625	0.1555	2	2	0.05684	25
pre-vac vs. Y1 M1	0.0512	0.05702	-0.005825	0.1555	2	2	0.05297	25
D57 vs. post-inf	0.03605	0.07925	-0.0432	0.1555	2	2	0.3929	25
D57 vs. Y1	0.03605	0.05745	-0.0214	0.1555	2	2	0.1946	25
D57 vs. Y1 M1	0.03605	0.05702	-0.02097	0.1555	2	2	0.1907	25
post-inf vs. Y1	0.07925	0.05745	0.0218	0.1555	2	2	0.1982	25
post-inf vs. Y1 M1	0.07925	0.05702	0.02223	0.1555	2	2	0.2021	25
Y1 vs. Y1 M1	0.05745	0.05702	0.000425	0.1555	2	2	0.003865	25
